# Pairwise common variant meta-analyses of schizophrenia with other psychiatric disorders reveals shared and distinct gene and gene-set associations

**DOI:** 10.1101/725614

**Authors:** William R. Reay, Murray J. Cairns

**Author notes:** To whom correspondence should be addressed: Professor Murray Cairns, Medical Sciences Building, University Drive, Callaghan, NSW 2308, Australia.

## Abstract

The complex aetiology of schizophrenia is postulated to share factors with other psychiatric disorders. Recently, this has been supported by genome-wide association studies, with several psychiatric phenotypes displaying high genomic correlation with schizophrenia. We sought to investigate pleiotropy amongst the common variant genomics of schizophrenia and seven other psychiatric disorders using a multimarker test of association. Gene-based analysis of common variation revealed over 50 schizophrenia-associated genes shared with other psychiatric phenotypes; including bipolar disorder, major depressive disorder, ADHD, and autism spectrum disorder. In addition, we uncovered 78 genes significantly enriched with common variant associations for schizophrenia that were not linked to any of these seven disorders (*P* > 0.05). Transcriptomic imputation was then leveraged to investigate the functional significance of variation mapped to these genes, prioritising several interesting functional candidates. Pairwise meta-analysis of schizophrenia and each psychiatric phenotype further revealed 330 significantly associated genes (*P*_Meta_ < 2.7 × 10^−6^) that were only nominally associated with each disorder individually (*P* < 0.05). Multivariable gene-set association suggested that common variation enrichment within biologically constrained genes observed for schizophrenia also occurs across several psychiatric phenotypes. These analyses consolidate the overlap between the genomic architecture of schizophrenia and other psychiatric disorders and uncovered several pleiotropic genes which warrant further investigation.

**AUTHOR SUMMARY:** Schizophrenia and other psychiatric disorders have many similarities, and this includes features of their overall genetic risk. Here, we investigate genes which may play a role in schizophrenia as well one or more of seven other psychiatric phenotypes and demonstrate that a number of them are pleiotropic and influence at least one other disorder. We also identify genes amongst the psychiatric disorders studied here which only show association with schizophrenia. Furthermore, we find a number of genes which were only significant when combining genetic association data from schizophrenia and one of the other seven disorders, suggesting there are shared genetic influences that are revealed through the power of joint analysis. This study identifies interesting novel shared (pleiotropic) genes in psychiatry which warrant future study.
