## Supplementary table 3 for "Pairwise common variant meta-analyses of schizophrenia with other psychiatric disorders reveals shared and distinct gene and gene-set associations"

### Sheet: Schizophrenia
Supplementary Table 3a - Transcriptome-wide association study of schizophrenia associated genes significant in at least one other psychiatric disorder using DLPFC SNP weights: schizophrenia results
ID	CHR	P0	P1	HSQ	BEST.GWAS.ID	BEST.GWAS.Z	EQTL.ID	EQTL.R2	EQTL.Z	EQTL.GWAS.Z	NSNP	NWGT	MODEL	MODELCV.R2	MODELCV.PV	TWAS.Z	TWAS.P
GATAD2A	19	19496641	19619741	0.1288	rs4808203	6.85	rs10422819	0.297	-11.67	6.763	388	7	lasso	0.28836	2.42e-35	-6.48844	8.67e-11
SNAP91	6	84300000	84400000	0.0925	rs217287	-7.14	rs12193281	0.0522	6.12	3.698	353	3	lasso	0.075782	1.59e-09	5.7591	8.45e-09
MED8	1	43800000	43900000	0.0381	rs11210892	6.742	rs11210892	0.00375	-3.68	6.742	455	455	blup	0.011994	0.0113	-5.51949	3.4e-08
DDHD2	8	38100000	38100000	0.0441	rs7845911	-6.17	rs2306899	0.040484	5.4	-5.552	286	286	bslmm	0.03751	2.01e-05	-5.46748	4.56e-08
NEK4	3	52700000	52800000	0.0693	rs1080500	-6.99	rs2083180	0.107689	-7.72	-4.781	423	69	enet	0.11375	1.05e-13	5.34083	9.25e-08
MAU2	19	19431629	19469563	0.0928	rs4808203	6.85	rs1009136	0.0819	-7.2	6.021	369	369	blup	0.10492	1.01e-12	-5.22566	1.74e-07
HAPLN4	19	19366451	19384074	0.0722	rs4808203	6.85	rs17216041	0.101	7.25	4.602	360	6	lasso	0.0984	5.33e-12	5.03986	4.66e-07
DCC	18	49866541	51062273	0.1529	rs4632195	5.19	rs6508210	0.040061	-5.22	-4.861	969	969	blup	0.09107	3.42e-11	4.86715	1.13e-06
TMEM110	3	52900000	52900000	0.0739	rs1080500	-6.99	rs9876403	0.071347	5.93	-4.854	400	4	lasso	0.06885	8.92e-09	-4.74138	2.12e-06
GLT8D1	3	52700000	52700000	0.0654	rs1080500	-6.99	rs13079063	0.098217	7.04	-4.699	390	1	lasso	0.0894	5.21e-11	-4.699	2.61e-06
ITIH4	3	52800000	52900000	0.2236	rs1080500	-6.99	rs13083728	0.206858	9.82	-5.57	398	8	lasso	0.20848	7.03e-25	-4.62142	3.81e-06
COG8	16	69362523	69373526	0.0909	rs8049057	5.07	rs1048818	0.131683	8.48	4.618	306	5	lasso	0.14175	6.87e-17	4.5892	4.45e-06
NIP7	16	69373414	69377013	0.0426	rs8049057	5.07	rs1048818	0.035986	-4.56	4.618	306	3	lasso	0.05057	8.15e-07	-4.5576	5.17e-06
SFMBT1	3	52900000	53100000	0.1305	rs1080500	-6.99	rs2581801	0.099446	7.39	-4.732	425	23	enet	0.11713	4.37e-14	-3.91671	8.98e-05
C10orf32	10	105000000	105000000	0.4263	rs12413046	-8.51	rs9527	0.542	-15.67	-3.602	348	348	bslmm	0.54124	2.23e-78	3.78698	0.000152
PPAPDC1B	8	38100000	38100000	0.0469	rs7845911	-6.17	rs13252226	0.01052	3.45	-0.483	283	29	enet	0.01739	0.00288	-2.89172	0.00383
NTM	11	131000000	132000000	0.1058	rs9971380	6.06	rs7939158	0.009893	-4.84	-1.697	1337	1337	bslmm	0.04381	4.28e-06	-2.7157	0.00661
DFNA5	7	24700000	24800000	0.3038	rs2237326	5.54	rs876308	0.255188	10.86	3.436	677	7	lasso	0.27255	3.48e-33	2.57562	0.01
GNL3	3	52700000	52700000	0.1505	rs1080500	-6.99	rs35911561	0.067829	-5.75	-2.047	390	390	bslmm	0.07655	1.31e-09	1.69737	0.0896
TRANK1	3	36900000	37000000	0.0842	rs9811916	6.33	rs7639607	0.011725	-4.94	2.674	437	437	blup	0.03367	5.14e-05	-1.61484	0.106
PBRM1	3	52600000	52700000	0.0418	rs1080500	-6.99	rs4687801	-0.000638	3.39	-4.6628	435	435	bslmm	0.01812	0.0024	-0.72302	0.47
TRMT61A	14	104000000	104000000	0.0601	rs8017993	7.45	rs942866	0.025997	-4.79	-1.326	349	3	lasso	0.04204	6.61e-06	-0.4941	0.621
FGFR1	8	38300000	38300000	0.1208	rs7845911	-6.17	rs11777840	0.002058	3.77	-0.093	294	294	bslmm	0.05869	1.1e-07	-0.27792	0.781

### Sheet: BIP
Supplementary Table 3b - Transcriptome-wide association study of schizophrenia associated genes significant in at least one other psychiatric disorder using DLPFC SNP weights: bipolar disorder results
ID	CHR	P0	P1	HSQ	BEST.GWAS.ID	BEST.GWAS.Z	EQTL.ID	EQTL.R2	EQTL.Z	EQTL.GWAS.Z	NSNP	NWGT	MODEL	MODELCV.R2	MODELCV.PV	TWAS.Z	TWAS.P
HAPLN4	19	19366451	19384074	0.0722	rs1064395	6.11	rs17216041	0.101	7.25	5.876	360	6	lasso	0.0984	5.33e-12	5.6506	1.6e-08
NEK4	3	52700000	52800000	0.0693	rs2071044	-5.75	rs2083180	0.107689	-7.72	-4.728	423	69	enet	0.11375	1.05e-13	5.13005	2.9e-07
GLT8D1	3	52700000	52700000	0.0654	rs2071044	-5.75	rs13079063	0.098217	7.04	-5.081	390	1	lasso	0.0894	5.21e-11	-5.081	3.75e-07
SFMBT1	3	52900000	53100000	0.1305	rs2071044	-5.75	rs2581801	0.099446	7.39	-4.343	425	23	enet	0.11713	4.37e-14	-4.26809	1.97e-05
COG8	16	69362523	69373526	0.0909	rs7191614	4.66	rs1048818	0.131683	8.48	4.059	306	5	lasso	0.14175	6.87e-17	4.0384	5.38e-05
TMEM110	3	52900000	52900000	0.0739	rs2071044	-5.75	rs9876403	0.071347	5.93	-4.301	400	4	lasso	0.06885	8.92e-09	-4.0275	5.64e-05
DDHD2	8	38100000	38100000	0.0441	rs2306899	-4.67	rs2306899	0.040484	5.4	-4.666	286	286	bslmm	0.03751	2.01e-05	-3.58993	0.000331
ITIH4	3	52800000	52900000	0.2236	rs2071044	-5.75	rs13083728	0.206858	9.82	-4.037	398	8	lasso	0.20848	7.03e-25	-3.52631	0.000421
SNAP91	6	84300000	84400000	0.0925	rs60730	-4.48	rs12193281	0.0522	6.12	1.38	353	3	lasso	0.075782	1.59e-09	3.22539	0.001258
TRANK1	3	36900000	37000000	0.0842	rs9834970	-7.52	rs7639607	0.011725	-4.94	3.828	437	437	blup	0.03367	5.14e-05	-3.00437	0.00266
PPAPDC1B	8	38100000	38100000	0.0469	rs12677998	-4.71	rs13252226	0.01052	3.45	-2.096	283	29	enet	0.01739	0.00288	-2.9398	0.00328
GATAD2A	19	19496641	19619741	0.1288	rs1064395	6.11	rs10422819	0.297	-11.67	2.366	388	7	lasso	0.28836	2.42e-35	-2.8941	0.0038
NIP7	16	69373414	69377013	0.0426	rs7191614	4.66	rs1048818	0.035986	-4.56	4.059	306	3	lasso	0.05057	8.15e-07	-2.7075	0.00678
C10orf32	10	105000000	105000000	0.4263	rs7096169	-4.36	rs9527	0.542	-15.67	-1.935	348	348	bslmm	0.54124	2.23e-78	2.21957	0.0264
MED8	1	43800000	43900000	0.0381	rs2004899	2.65	rs11210892	0.00375	-3.68	2.402	455	455	blup	0.011994	0.0113	-2.14514	0.031941
DCC	18	49866541	51062273	0.1529	rs7237297	-3.73	rs6508210	0.040061	-5.22	-2.297	969	969	blup	0.09107	3.42e-11	1.7783	0.0754
GNL3	3	52700000	52700000	0.1505	rs2071044	-5.75	rs35911561	0.067829	-5.75	-0.883	390	390	bslmm	0.07655	1.31e-09	1.68992	0.091
FGFR1	8	38300000	38300000	0.1208	rs12677998	-4.81	rs11777840	0.002058	3.77	-1.667	294	294	bslmm	0.05869	1.1e-07	-1.24242	0.214
NTM	11	131000000	132000000	0.1058	rs12361237	4.47	rs7939158	0.009893	-4.84	-1.722	1337	1337	bslmm	0.04381	4.28e-06	-0.9478	0.343
DFNA5	7	24700000	24800000	0.3038	rs2390982	5.51	rs876308	0.255188	10.86	1.817	677	7	lasso	0.27255	3.48e-33	0.60526	0.545
MAU2	19	19431629	19469563	0.0928	rs1064395	6.11	rs1009136	0.0819	-7.2	2.688	369	369	blup	0.10492	1.01e-12	-0.5711	0.568
TRMT61A	14	104000000	104000000	0.0601	rs722637	4.35	rs942866	0.025997	-4.79	-1.484	349	3	lasso	0.04204	6.61e-06	0.52702	0.598179
PBRM1	3	52600000	52700000	0.0418	rs2071044	-5.75	rs4687801	-0.000638	3.39	-1.568	435	435	bslmm	0.01812	0.0024	0.29764	0.766

### Sheet: ADHD
Supplementary Table 3c - Transcriptome-wide association study of schizophrenia associated genes significant in at least one other psychiatric disorder using DLPFC SNP weights: ADHD results
ID	CHR	P0	P1	HSQ	BEST.GWAS.ID	BEST.GWAS.Z	EQTL.ID	EQTL.R2	EQTL.Z	EQTL.GWAS.Z	NSNP	NWGT	MODEL	MODELCV.R2	MODELCV.PV	TWAS.Z	TWAS.P
MED8	1	43800000	43900000	0.0381	rs12410155	-7.12	rs11210892	0.00375	-3.68	5.824	455	455	blup	0.011994	0.0113	-5.14192	2.72e-07
MAU2	19	19431629	19469563	0.0928	rs2074301	3.55	rs1009136	0.0819	-7.2	2.958	369	369	blup	0.10492	1.01e-12	-3.946	7.95e-05
DFNA5	7	24700000	24800000	0.3038	rs2721798	3.72	rs876308	0.255188	10.86	3.262	677	7	lasso	0.27255	3.48e-33	2.87586	0.004029
GATAD2A	19	19496641	19619741	0.1288	rs2074301	3.55	rs10422819	0.297	-11.67	2.724	388	7	lasso	0.28836	2.42e-35	-2.5663	0.0103
DCC	18	49866541	51062273	0.1529	rs4078161	-3.72	rs6508210	0.040061	-5.22	-2.857	969	969	blup	0.09107	3.42e-11	1.9031	0.057
DDHD2	8	38100000	38100000	0.0441	rs6474499	-3.24	rs2306899	0.040484	5.4	-1.804	286	286	bslmm	0.03751	2.01e-05	-1.7236	0.08478
TRANK1	3	36900000	37000000	0.0842	rs9874437	-2.69	rs7639607	0.011725	-4.94	-2.632	437	437	blup	0.03367	5.14e-05	1.3288	0.184
TRMT61A	14	104000000	104000000	0.0601	rs2368561	2.13	rs942866	0.025997	-4.79	-0.914	349	3	lasso	0.04204	6.61e-06	1.32259	0.185973
GNL3	3	52700000	52700000	0.1505	rs750170	-2.77	rs35911561	0.067829	-5.75	-0.574	390	390	bslmm	0.07655	1.31e-09	1.0347	0.301
GLT8D1	3	52700000	52700000	0.0654	rs750170	-2.77	rs13079063	0.098217	7.04	-0.907	390	1	lasso	0.0894	5.21e-11	-0.907	0.364
NEK4	3	52700000	52800000	0.0693	rs750170	-2.77	rs2083180	0.107689	-7.72	-0.767	423	69	enet	0.11375	1.05e-13	0.8935	0.372
HAPLN4	19	19366451	19384074	0.0722	rs2074301	3.55	rs17216041	0.101	7.25	0.423	360	6	lasso	0.0984	5.33e-12	0.8438	0.399
NIP7	16	69373414	69377013	0.0426	rs3815821	2.58	rs1048818	0.035986	-4.56	0.077	306	3	lasso	0.05057	8.15e-07	-0.81824	0.413219
SFMBT1	3	52900000	53100000	0.1305	rs3774419	-3.35	rs2581801	0.099446	7.39	-0.163	425	23	enet	0.11713	4.37e-14	0.6199	0.535
NTM	11	131000000	132000000	0.1058	rs11222498	-3.79	rs7939158	0.009893	-4.84	-0.166	1337	1337	bslmm	0.04381	4.28e-06	-0.4892	0.625
FGFR1	8	38300000	38300000	0.1208	rs6474499	-3.24	rs11777840	0.002058	3.77	-2.461	294	294	bslmm	0.05869	1.1e-07	-0.44977	0.65287
C10orf32	10	105000000	105000000	0.4263	rs11594302	3.5	rs9527	0.542	-15.67	0.182	348	348	bslmm	0.54124	2.23e-78	-0.24349	0.807627
PPAPDC1B	8	38100000	38100000	0.0469	rs6474499	-3.24	rs13252226	0.01052	3.45	0.522	283	29	enet	0.01739	0.00288	0.22775	0.81984
ITIH4	3	52800000	52900000	0.2236	rs750170	-2.77	rs13083728	0.206858	9.82	0.079	398	8	lasso	0.20848	7.03e-25	0.0926	0.926
SNAP91	6	84300000	84400000	0.0925	rs2497115	2.24	rs12193281	0.0522	6.12	-0.339	353	3	lasso	0.075782	1.59e-09	0.08768	0.930128
TMEM110	3	52900000	52900000	0.0739	rs750170	-2.77	rs9876403	0.071347	5.93	0.118	400	4	lasso	0.06885	8.92e-09	0.0787	0.937
PBRM1	3	52600000	52700000	0.0418	rs750170	-2.77	rs4687801	-0.000638	3.39	-0.484	435	435	bslmm	0.01812	0.0024	-0.0667	0.947
COG8	16	69362523	69373526	0.0909	rs3815821	2.58	rs1048818	0.131683	8.48	0.077	306	5	lasso	0.14175	6.87e-17	0.05744	0.954195

### Sheet: ASD
Supplementary Table 3d - Transcriptome-wide association study of schizophrenia associated genes significant in at least one other psychiatric disorder using DLPFC SNP weights: ASD results
ID	CHR	P0	P1	HSQ	BEST.GWAS.ID	BEST.GWAS.Z	EQTL.ID	EQTL.R2	EQTL.Z	EQTL.GWAS.Z	NSNP	NWGT	MODEL	MODELCV.R2	MODELCV.PV	TWAS.Z	TWAS.P
C10orf32	10	105000000	105000000	0.4263	rs11594302	4.24	rs9527	0.542	-15.67	-0.265	348	348	bslmm	0.54124	2.23e-78	0.1393	0.88924
COG8	16	69362523	69373526	0.0909	rs8051177	-3.4	rs1048818	0.131683	8.48	0.419	306	5	lasso	0.14175	6.87e-17	0.40969	0.682037
DCC	18	49866541	51062273	0.1529	rs1431197	2.63	rs6508210	0.040061	-5.22	-2.548	969	969	blup	0.09107	3.42e-11	0.894547	0.37103
DDHD2	8	38100000	38100000	0.0441	rs876471	-3.25	rs2306899	0.040484	5.4	-2.704	286	286	bslmm	0.03751	2.01e-05	-2.92557	0.00344
DFNA5	7	24700000	24800000	0.3038	rs976681	4.22	rs876308	0.255188	10.86	2.381	677	7	lasso	0.27255	3.48e-33	1.54231	0.122998
FGFR1	8	38300000	38300000	0.1208	rs876471	-3.25	rs11777840	0.002058	3.77	-1.124	294	294	bslmm	0.05869	1.1e-07	-0.9297	0.353
GATAD2A	19	19496641	19619741	0.1288	rs17751203	3.13	rs10422819	0.297	-11.67	2.015	388	7	lasso	0.28836	2.42e-35	-1.92006	0.05485
GLT8D1	3	52700000	52700000	0.0654	rs4481150	3.75	rs13079063	0.098217	7.04	-2.987	390	1	lasso	0.0894	5.21e-11	-2.987	0.002817
GNL3	3	52700000	52700000	0.1505	rs4481150	3.75	rs35911561	0.067829	-5.75	-0.369	390	390	bslmm	0.07655	1.31e-09	0.39688	0.691455
HAPLN4	19	19366451	19384074	0.0722	rs17751203	3.13	rs17216041	0.101	7.25	1.369	360	6	lasso	0.0984	5.33e-12	1.55151	0.12078
ITIH4	3	52800000	52900000	0.2236	rs4481150	3.75	rs13083728	0.206858	9.82	-2.507	398	8	lasso	0.20848	7.03e-25	-1.99569	0.045968
MAU2	19	19431629	19469563	0.0928	rs17751203	3.13	rs1009136	0.0819	-7.2	2.121	369	369	blup	0.10492	1.01e-12	-1.68242	0.09249
MED8	1	43800000	43900000	0.0381	rs2039529	-3.6	rs11210892	0.003754	-3.68	0.739	455	455	blup	0.011994	0.0113	-1.58763	0.11237
NEK4	3	52700000	52800000	0.0693	rs4481150	3.75	rs2083180	0.107689	-7.72	-2.844	423	69	enet	0.11375	1.05e-13	3.28227	0.00103
NIP7	16	69373414	69377013	0.0426	rs8051177	-3.4	rs1048818	0.035986	-4.56	0.419	306	3	lasso	0.05057	8.15e-07	-0.5458	0.585201
NTM	11	131000000	132000000	0.1058	rs519337	4.36	rs7939158	0.009893	-4.84	-2.111	1337	1337	bslmm	0.04381	4.28e-06	0.78021	0.43527
PBRM1	3	52600000	52700000	0.0418	rs4481150	3.75	rs4687801	-0.000638	3.39	-2.603	435	435	bslmm	0.01812	0.0024	-0.13331	0.893945
PPAPDC1B	8	38100000	38100000	0.0469	rs876471	-3.25	rs13252226	0.01052	3.45	-0.657	283	29	enet	0.01739	0.00288	-1.64212	0.101
SFMBT1	3	52900000	53100000	0.1305	rs4481150	3.75	rs2581801	0.099446	7.39	-2.098	425	23	enet	0.11713	4.37e-14	-2.23204	0.025612
SNAP91	6	84300000	84400000	0.0925	rs13219666	2.38	rs12193281	0.0522	6.12	0.009	353	3	lasso	0.075782	1.59e-09	0.61687	0.53732
TMEM110	3	52900000	52900000	0.0739	rs4481150	3.75	rs9876403	0.071347	5.93	-1.914	400	4	lasso	0.06885	8.92e-09	-1.85253	0.06395
TRANK1	3	36900000	37000000	0.0842	rs10446459	-2.69	rs7639607	0.011725	-4.94	-1.634	437	437	blup	0.03367	5.14e-05	0.79389	0.427259
TRMT61A	14	104000000	104000000	0.0601	rs10129426	-3.44	rs942866	0.025997	-4.79	-2.802	349	3	lasso	0.04204	6.61e-06	2.24839	0.02455

### Sheet: MDD
Supplementary Table 3e - Transcriptome-wide association study of schizophrenia associated genes significant in at least one other psychiatric disorder using DLPFC SNP weights: MDD results
ID	CHR	P0	P1	HSQ	BEST.GWAS.ID	BEST.GWAS.Z	EQTL.ID	EQTL.R2	EQTL.Z	EQTL.GWAS.Z	NSNP	NWGT	MODEL	MODELCV.R2	MODELCV.PV	TWAS.Z	TWAS.P
C10orf32	10	105000000	105000000	0.4263	rs12413409	-4.33	rs9527	0.542	-15.67	0.087	348	348	bslmm	0.54124	2.23e-78	-0.0672	0.94639
COG8	16	69362523	69373526	0.0909	rs4783722	-2.76	rs1048818	0.131683	8.48	-0.166	306	5	lasso	0.14175	6.87e-17	-0.27704	0.782
DCC	18	49866541	51062273	0.1529	rs8084351	4.85	rs6508210	0.040061	-5.22	-4.643	969	969	blup	0.09107	3.42e-11	2.7112	0.006704
DDHD2	8	38100000	38100000	0.0441	rs7015566	-3.37	rs2306899	0.040484	5.4	-1.22	286	286	bslmm	0.03751	2.01e-05	-0.85598	0.39201
DFNA5	7	24700000	24800000	0.3038	rs10486432	3.91	rs876308	0.255188	10.86	2.568	677	7	lasso	0.27255	3.48e-33	1.97014	0.048822
FGFR1	8	38300000	38300000	0.1208	rs7845393	2.53	rs11777840	0.002058	3.77	0.055	294	294	bslmm	0.05869	1.1e-07	0.08126	0.93523
GATAD2A	19	19496641	19619741	0.1288	rs247790	2.42	rs10422819	0.297	-11.67	-0.632	388	7	lasso	0.28836	2.42e-35	0.8248	0.4095
GLT8D1	3	52700000	52700000	0.0654	rs13091025	-4.06	rs13079063	0.098217	7.04	-3.065	390	1	lasso	0.0894	5.21e-11	-3.065	0.002177
GNL3	3	52700000	52700000	0.1505	rs13091025	-4.06	rs35911561	0.067829	-5.75	0.443	390	390	bslmm	0.07655	1.31e-09	0.484189	0.628252
HAPLN4	19	19366451	19384074	0.0722	rs6511002	3.75	rs17216041	0.101	7.25	-0.536	360	6	lasso	0.0984	5.33e-12	-0.6277	0.53019
ITIH4	3	52800000	52900000	0.2236	rs13091025	-4.06	rs13083728	0.206858	9.82	-3.053	398	8	lasso	0.20848	7.03e-25	-2.99151	0.002776
MAU2	19	19431629	19469563	0.0928	rs11666949	-3.57	rs1009136	0.0819	-7.2	-0.982	369	369	blup	0.10492	1.01e-12	0.2951	0.76795
MED8	1	43800000	43900000	0.0381	rs3120045	-3.59	rs11210892	0.003754	-3.68	0.978	455	455	blup	0.011994	0.0113	-0.12435	0.901037
NEK4	3	52700000	52800000	0.0693	rs13091025	-4.06	rs2083180	0.107689	-7.72	-2.933	423	69	enet	0.11375	1.05e-13	3.02892	0.002454
NIP7	16	69373414	69377013	0.0426	rs4783722	-2.76	rs1048818	0.035986	-4.56	-0.166	306	3	lasso	0.05057	8.15e-07	0.08375	0.933
NTM	11	131000000	132000000	0.1058	rs1526565	4.07	rs7939158	0.009893	-4.84	-1.449	1337	1337	bslmm	0.04381	4.28e-06	1.87858	0.060302
PBRM1	3	52600000	52700000	0.0418	rs13091025	-4.06	rs4687801	-0.000638	3.39	-0.094	435	435	bslmm	0.01812	0.0024	-1.17386	0.24045
PPAPDC1B	8	38100000	38100000	0.0469	rs7015566	-3.37	rs13252226	0.01052	3.45	-1.495	283	29	enet	0.01739	0.00288	-1.02258	0.30651
SFMBT1	3	52900000	53100000	0.1305	rs13091025	-4.06	rs2581801	0.099446	7.39	-2.666	425	23	enet	0.11713	4.37e-14	-2.23284	0.02556
SNAP91	6	84300000	84400000	0.0925	rs2875382	-2.76	rs12193281	0.0522	6.12	-0.649	353	3	lasso	0.075782	1.59e-09	-0.726268	0.467675
TMEM110	3	52900000	52900000	0.0739	rs13091025	-4.06	rs9876403	0.071347	5.93	-2.761	400	4	lasso	0.06885	8.92e-09	-2.86741	0.004139
TRANK1	3	36900000	37000000	0.0842	rs1456078	3.19	rs7639607	0.011725	-4.94	-0.6	437	437	blup	0.03367	5.14e-05	-0.065596	0.947699
TRMT61A	14	104000000	104000000	0.0601	rs11625397	-4.62	rs942866	0.025997	-4.79	-4.034	349	3	lasso	0.04204	6.61e-06	4.1402	3.47e-05
