## Supplementary table 4 for "Pairwise common variant meta-analyses of schizophrenia with other psychiatric disorders reveals shared and distinct gene and gene-set associations"

### Sheet: Schizophrenia
Supplementary Table 4a - Transcriptome-wide association study of schizophrenia associated genes significant in at least one other psychiatric disorder using blood SNP weights: schizophrenia results
ID	CHR	P0	P1	HSQ	BEST.GWAS.ID	BEST.GWAS.Z	EQTL.ID	EQTL.R2	EQTL.Z	EQTL.GWAS.Z	NSNP	NWGT	MODEL	MODELCV.R2	MODELCV.PV	TWAS.Z	TWAS.P
GATAD2A	19	19496639	19619740	0.09183	rs4808203	6.85	rs4808964	0.139	13.41	6.593	365	365	blup	0.141194	7.54e-44	6.78066	1.2e-11
GNL3	3	52700000	52700000	0.02145	rs1080500	-6.99	rs13082960	0.0251	-6.93	-5.114	379	11	enet	0.02682	2.88e-09	6.4293	1.28e-10
ZDHHC5	11	57400000	57500000	0.0586	rs708228	6.04	rs9420	0.074477	9.94	5.952	406	20	enet	0.07255	1.19e-22	5.9624	2.49e-09
NMB	15	85200000	85200000	0.05105	rs1051168	-5.98	rs1051168	0.087145	-10.83	-5.984	374	4	lasso	0.08518	1.93e-26	5.9132	3.35e-09
ZFYVE21	14	104000000	104000000	0.0119	rs8017993	7.45	rs8015712	0.00199	-4.02	-1.357	339	339	blup	0.00463	0.0089	5.39339	6.91e-08
BAG4	8	38000000	38100000	0.0108	rs7845911	-6.17	rs17435276	0.00967	3.99	-5.006	234	234	bslmm	0.00313	0.026	-5.05662	4.27e-07
TRMT61A	14	104000000	104000000	0.08	rs8017993	7.45	rs2296487	0.106	11.66	5.272	346	4	lasso	0.12124	1.58e-37	4.80982	1.51e-06
LSM1	8	38000000	38000000	0.017	rs7845911	-6.17	rs6996321	0.00442	-4.29	-3.048	218	218	bslmm	0.00907	0.000411	4.4003	1.08e-05
DFNA5	7	24700000	24800000	0.37294	rs2237326	5.54	rs1476520	0.232	17.17	4.54	683	82	enet	0.31954	9.16e-108	4.0029	6.26e-05
TERF2	16	69389464	69442474	0.0212	rs8049057	5.07	rs3785074	0.0191	-5.78	4.349	311	7	lasso	0.02084	1.53e-07	-3.9996	6.35e-05
TCF4	18	52889562	53332018	0.026	rs11874716	-7.46	rs1261082	0.013108	-4.46	1.394	580	27	enet	0.01621	3.36e-06	3.9704	7.17e-05
MUSTN1	3	52800000	52900000	0.09887	rs1080500	-6.99	rs3821831	0.0298	6.3	2.911	385	34	enet	0.04756	2.77e-15	3.8511	0.000118
GMIP	19	19740285	19754476	0.10087	rs4808203	6.85	rs1476459	0.0617	-9.12	-2.359	329	37	enet	0.076205	9.61e-24	3.67357	0.000239
ST3GAL3	1	44200000	44400000	0.02234	rs11210892	6.74	rs12760274	0.016677	5.83	-4.439	508	4	lasso	0.025	9.36e-09	-2.90914	0.00362
SPCS1	3	52700000	52700000	0.03771	rs1080500	-6.99	rs2286798	0.0304	7.26	-5.224	375	19	enet	0.03609	5.99e-12	-2.883	0.00394
TMEM110	3	52900000	52900000	0.10731	rs1080500	-6.99	rs11130329	0.085	10.94	-2.252	387	9	lasso	0.0941	3.81e-29	-2.755	0.00587
SEC11A	15	85200000	85300000	0.01916	rs1051168	-5.98	rs306197	0.013972	5.48	1.667	378	10	enet	0.01814	9.27e-07	1.7149	0.0864
SNTB2	16	69221032	69342955	0.0998	rs8049057	5.07	rs8057931	0.0868	10.92	2.238	354	354	blup	0.10956	6.86e-34	1.6228	0.105
ITIH4	3	52800000	52900000	0.63248	rs1080500	-6.99	rs17331151	0.339	-20.72	-3.121	385	95	enet	0.50003	2.93e-192	-1.018	0.309
WDR73	15	85200000	85200000	0.18223	rs1051168	-5.98	rs4842977	0.224962	16.92	1.903	375	26	enet	0.24754	3.61e-80	0.4227	0.673
WNT3	17	44839872	44910520	0.02396	rs199513	-3.95	rs12937492	0.015453	4.86	0.2336	253	17	enet	0.02068	1.71e-07	0.33441	0.738
MSRA	8	9910000	10300000	0.386	rs11993663	5.52	rs10110380	0.0278	-6.46	2.938	848	97	enet	0.14469	5.67e-45	-0.03985	0.968

### Sheet: BIP
Supplementary Table 4b - Transcriptome-wide association study of schizophrenia associated genes significant in at least one other psychiatric disorder using blood SNP weights: bipolar disorder results
ID	CHR	P0	P1	HSQ	BEST.GWAS.ID	BEST.GWAS.Z	EQTL.ID	EQTL.R2	EQTL.Z	EQTL.GWAS.Z	NSNP	NWGT	MODEL	MODELCV.R2	MODELCV.PV	TWAS.Z	TWAS.P
GNL3	3	52700000	52700000	0.02145	rs2071044	-5.75	rs13082960	0.0251	-6.93	-5.031	379	11	enet	0.02682	2.88e-09	5.59069	2.26e-08
NMB	15	85200000	85200000	0.05105	rs12912934	-5.36	rs1051168	0.087145	-10.83	-4.982	374	4	lasso	0.08518	1.93e-26	4.9554	7.22e-07
MUSTN1	3	52800000	52900000	0.09887	rs2071044	-5.75	rs3821831	0.0298	6.3	3.868	385	34	enet	0.04756	2.77e-15	4.80689	1.53e-06
TERF2	16	69389464	69442474	0.0212	rs7191614	4.66	rs3785074	0.0191	-5.78	4.583	311	7	lasso	0.02084	1.53e-07	-4.5351	5.76e-06
ZFYVE21	14	104000000	104000000	0.0119	rs722637	4.35	rs8015712	0.00199	-4.02	-1.514	339	339	blup	0.00463	0.0089	3.70167	0.000214
BAG4	8	38000000	38100000	0.0108	rs12677998	-4.67	rs17435276	0.00967	3.99	-4.077	234	234	bslmm	0.00313	0.026	-3.6518	0.00026
SNTB2	16	69221032	69342955	0.0998	rs7191614	4.66	rs8057931	0.0868	10.92	3.808	354	354	blup	0.10956	6.86e-34	3.45505	0.00055
SPCS1	3	52700000	52700000	0.03771	rs2071044	-5.75	rs2286798	0.0304	7.26	-4.775	375	19	enet	0.03609	5.99e-12	-3.31318	0.000922
GMIP	19	19740285	19754476	0.10087	rs1064395	6.11	rs1476459	0.0617	-9.12	-0.829	329	37	enet	0.076205	9.61e-24	3.25595	0.00113
LSM1	8	38000000	38000000	0.017	rs12677998	-4.67	rs6996321	0.00442	-4.29	-0.456	218	218	bslmm	0.00907	0.000411	2.7527	0.00591
TRMT61A	14	104000000	104000000	0.08	rs722637	4.35	rs2296487	0.106	11.66	2.582	346	4	lasso	0.12124	1.58e-37	2.71952	0.006538
GATAD2A	19	19496639	19619740	0.09183	rs1064395	6.11	rs4808964	0.139	13.41	2.445	365	365	blup	0.141194	7.54e-44	2.51219	0.012
MSRA	8	9910000	10300000	0.386	rs7015455	-4.26	rs10110380	0.0278	-6.46	0.35	848	97	enet	0.14469	5.67e-45	-2.1593	0.0308
TMEM110	3	52900000	52900000	0.10731	rs2071044	-5.75	rs11130329	0.085	10.94	-2.062	387	9	lasso	0.0941	3.81e-29	-1.94539	0.0517
DFNA5	7	24700000	24800000	0.37294	rs2390982	5.51	rs1476520	0.232	17.17	1.899	683	82	enet	0.31954	9.16e-108	1.47586	0.14
ITIH4	3	52800000	52900000	0.63248	rs2071044	-5.75	rs17331151	0.339	-20.72	-1.557	385	95	enet	0.50003	2.93e-192	-1.06865	0.285
WDR73	15	85200000	85200000	0.18223	rs12912934	-5.36	rs4842977	0.224962	16.92	0.838	375	26	enet	0.24754	3.61e-80	-0.7744	0.439
ZDHHC5	11	57400000	57500000	0.0586	rs2441950	2.5	rs9420	0.074477	9.94	0.255	406	20	enet	0.07255	1.19e-22	0.75812	0.448
ST3GAL3	1	44200000	44400000	0.02234	rs7523468	-2.75	rs12760274	0.016677	5.83	-0.991	508	4	lasso	0.025	9.36e-09	-0.54941	0.583
SEC11A	15	85200000	85300000	0.01916	rs12912934	-5.36	rs306197	0.013972	5.48	0.487	378	10	enet	0.01814	9.27e-07	0.3035	0.762
TCF4	18	52889562	53332018	0.026	rs12458228	3	rs1261082	0.013108	-4.46	0.851	580	27	enet	0.01621	3.36e-06	0.25164	0.8013
WNT3	17	44839872	44910520	0.02396	rs11868894	-3.32	rs12937492	0.015453	4.86	0.065	253	17	enet	0.02068	1.71e-07	0.16799	0.867

### Sheet: ADHD
Supplementary Table 4c - Transcriptome-wide association study of schizophrenia associated genes significant in at least one other psychiatric disorder using blood SNP weights: ADHD results
ID	CHR	P0	P1	HSQ	BEST.GWAS.ID	BEST.GWAS.Z	EQTL.ID	EQTL.R2	EQTL.Z	EQTL.GWAS.Z	NSNP	NWGT	MODEL	MODELCV.R2	MODELCV.PV	TWAS.Z	TWAS.P
BAG4	8	38000000	38100000	0.0108	rs6983315	-2.77	rs17435276	0.00967	3.99	-2.124	234	234	bslmm	0.00313	0.026	-2.73623	0.006215
DFNA5	7	24700000	24800000	0.37294	rs2721798	3.72	rs1476520	0.232	17.17	1.92	683	82	enet	0.31954	9.16e-108	0.52689	0.59827
GATAD2A	19	19496639	19619740	0.09183	rs2074301	3.55	rs4808964	0.139	13.41	2.697	365	365	blup	0.141194	7.54e-44	2.52627	0.011528
GMIP	19	19740285	19754476	0.10087	rs2074301	3.55	rs1476459	0.0617	-9.12	0.733	329	37	enet	0.076205	9.61e-24	-0.38315	0.70161
GNL3	3	52700000	52700000	0.02145	rs750170	-2.77	rs13082960	0.0251	-6.93	-0.404	379	11	enet	0.02682	2.88e-09	0.66675	0.504929
ITIH4	3	52800000	52900000	0.63248	rs750170	-2.77	rs17331151	0.339	-20.72	1.101	385	95	enet	0.50003	2.93e-192	-0.83049	0.406262
LSM1	8	38000000	38000000	0.017	rs6983315	-2.77	rs6996321	0.00442	-4.29	-0.653	218	218	bslmm	0.00907	0.000411	2.3197	0.020357
MSRA	8	9910000	10300000	0.386	rs10101132	3.81	rs10110380	0.0278	-6.46	2.526	848	97	enet	0.14469	5.67e-45	-2.63567	0.008397
MUSTN1	3	52800000	52900000	0.09887	rs750170	-2.77	rs3821831	0.0298	6.3	-0.819	385	34	enet	0.04756	2.77e-15	-0.6562	0.511698
NMB	15	85200000	85200000	0.05105	rs12443381	3.04	rs1051168	0.087145	-10.83	0.902	374	4	lasso	0.08518	1.93e-26	-0.9093	0.363
SEC11A	15	85200000	85300000	0.01916	rs12443381	3.04	rs306197	0.013972	5.48	-0.945	378	10	enet	0.01814	9.27e-07	-1.4467	0.148
SNTB2	16	69221032	69342955	0.0998	rs3815821	2.58	rs8057931	0.0868	10.92	1.192	354	354	blup	0.10956	6.86e-34	1.045	0.29603
SPCS1	3	52700000	52700000	0.03771	rs750170	-2.77	rs2286798	0.0304	7.26	-0.552	375	19	enet	0.03609	5.99e-12	0.39889	0.689974
ST3GAL3	1	44200000	44400000	0.02234	rs12410155	-7.12	rs12760274	0.016677	5.83	-5.114	508	4	lasso	0.025	9.36e-09	-4.07478	4.61e-05
TCF4	18	52889562	53332018	0.026	rs1261078	3.41	rs1261082	0.013108	-4.46	-0.567	580	27	enet	0.01621	3.36e-06	-0.1442	0.8853
TERF2	16	69389464	69442474	0.0212	rs3815821	2.58	rs3785074	0.0191	-5.78	0.451	311	7	lasso	0.02084	1.53e-07	-0.4146	0.6784
TMEM110	3	52900000	52900000	0.10731	rs750170	-2.77	rs11130329	0.085	10.94	-0.574	387	9	lasso	0.0941	3.81e-29	-0.36911	0.712044
TRMT61A	14	104000000	104000000	0.08	rs2368561	2.13	rs2296487	0.106	11.66	-0.032	346	4	lasso	0.12124	1.58e-37	0.4862	0.626811
WDR73	15	85200000	85200000	0.18223	rs12443381	3.04	rs4842977	0.224962	16.92	-2.253	375	26	enet	0.24754	3.61e-80	-1.9714	0.0487
WNT3	17	44839872	44910520	0.02396	rs2074404	3.55	rs12937492	0.015453	4.86	-0.297	253	17	enet	0.02068	1.71e-07	-0.1888	0.85025
ZDHHC5	11	57400000	57500000	0.0586	rs11570210	3.72	rs9420	0.074477	9.94	2.829	406	20	enet	0.07255	1.19e-22	3.82828	0.000129
ZFYVE21	14	104000000	104000000	0.0119	rs2368561	2.13	rs8015712	0.00199	-4.02	-1.623	339	339	blup	0.00463	0.0089	0.7665	0.443394

### Sheet: ASD
Supplementary Table 4d - Transcriptome-wide association study of schizophrenia associated genes significant in at least one other psychiatric disorder using blood SNP weights: ASD results
ID	CHR	P0	P1	HSQ	BEST.GWAS.ID	BEST.GWAS.Z	EQTL.ID	EQTL.R2	EQTL.Z	EQTL.GWAS.Z	NSNP	NWGT	MODEL	MODELCV.R2	MODELCV.PV	TWAS.Z	TWAS.P
BAG4	8	38000000	38100000	0.0108	rs876471	-3.25	rs17435276	0.00967	3.99	-2.321	234	234	bslmm	0.00313	0.026	-2.732	0.006294
DFNA5	7	24700000	24800000	0.37294	rs976681	4.22	rs1476520	0.232	17.17	2.079	683	82	enet	0.31954	9.16e-108	1.07518	0.282295
GATAD2A	19	19496639	19619740	0.09183	rs12610057	-2.49	rs4808964	0.139	13.41	1.901	365	365	blup	0.141194	7.54e-44	1.23797	0.21573
GMIP	19	19740285	19754476	0.10087	rs7252981	2.46	rs1476459	0.0617	-9.12	-1.005	329	37	enet	0.076205	9.61e-24	1.60045	0.1095
GNL3	3	52700000	52700000	0.02145	rs4481150	3.75	rs13082960	0.0251	-6.93	-3.025	379	11	enet	0.02682	2.88e-09	3.25701	0.00113
ITIH4	3	52800000	52900000	0.63248	rs4481150	3.75	rs17331151	0.339	-20.72	-0.806	385	95	enet	0.50003	2.93e-192	-0.535591	0.592
LSM1	8	38000000	38000000	0.017	rs876471	-3.25	rs6996321	0.00442	-4.29	-3.14	218	218	bslmm	0.00907	0.000411	3.3699	0.000752
MSRA	8	9910000	10300000	0.386	rs4841432	5.47	rs10110380	0.0278	-6.46	-2.686	848	97	enet	0.14469	5.67e-45	0.9326	0.351048
MUSTN1	3	52800000	52900000	0.09887	rs4481150	3.75	rs3821831	0.0298	6.3	2.498	385	34	enet	0.04756	2.77e-15	2.6834	0.00729
NMB	15	85200000	85200000	0.05105	rs12917429	-4	rs1051168	0.087145	-10.83	-3.306	374	4	lasso	0.08518	1.93e-26	3.31519	0.000916
SEC11A	15	85200000	85300000	0.01916	rs12917429	-4	rs306197	0.013972	5.48	0.925	378	10	enet	0.01814	9.27e-07	0.73835	0.460299
SNTB2	16	69221032	69342955	0.0998	rs8051177	-3.4	rs8057931	0.0868	10.92	0.76	354	354	blup	0.10956	6.86e-34	0.8343	0.4041
SPCS1	3	52700000	52700000	0.03771	rs4481150	3.75	rs2286798	0.0304	7.26	-2.661	375	19	enet	0.03609	5.99e-12	-0.998202	0.318
ST3GAL3	1	44200000	44400000	0.02234	rs2039529	-3.6	rs12760274	0.016677	5.83	1.046	508	4	lasso	0.025	9.36e-09	1.86	0.063022
TCF4	18	52889562	53332018	0.026	rs811477	-3.9	rs1261082	0.013108	-4.46	-0.566	580	27	enet	0.01621	3.36e-06	0.746	0.45551
TERF2	16	69389464	69442474	0.0212	rs11649369	-3.46	rs3785074	0.0191	-5.78	0.82	311	7	lasso	0.02084	1.53e-07	-0.8078	0.4192
TMEM110	3	52900000	52900000	0.10731	rs4481150	3.75	rs11130329	0.085	10.94	-1.763	387	9	lasso	0.0941	3.81e-29	-2.06883	0.0386
TRMT61A	14	104000000	104000000	0.08	rs10129426	-3.44	rs2296487	0.106	11.66	1.612	346	4	lasso	0.12124	1.58e-37	2.45966	0.013907
WDR73	15	85200000	85200000	0.18223	rs12917429	-4	rs4842977	0.224962	16.92	0.463	375	26	enet	0.24754	3.61e-80	-0.77086	0.440789
WNT3	17	44839872	44910520	0.02396	rs2074404	4.61	rs12937492	0.015453	4.86	0.145	253	17	enet	0.02068	1.71e-07	0.0462	0.963152
ZDHHC5	11	57400000	57500000	0.0586	rs11570210	3.18	rs9420	0.074477	9.94	2.205	406	20	enet	0.07255	1.19e-22	2.25563	0.02409
ZFYVE21	14	104000000	104000000	0.0119	rs10129426	-3.44	rs8015712	0.00199	-4.02	-2.713	339	339	blup	0.00463	0.0089	3.38527	0.000711

### Sheet: MDD
Supplementary Table 4e - Transcriptome-wide association study of schizophrenia associated genes significant in at least one other psychiatric disorder using blood SNP weights: MDD results
ID	CHR	P0	P1	HSQ	BEST.GWAS.ID	BEST.GWAS.Z	EQTL.ID	EQTL.R2	EQTL.Z	EQTL.GWAS.Z	NSNP	NWGT	MODEL	MODELCV.R2	MODELCV.PV	TWAS.Z	TWAS.P
ZDHHC5	11	57400000	57500000	0.0586	rs631791	4.76	rs9420	0.074477	9.94	4.213	406	20	enet	0.07255	1.19e-22	4.54011	5.62e-06
ZFYVE21	14	104000000	104000000	0.0119	rs11625397	-4.62	rs8015712	0.00199	-4.02	-3.58	339	339	blup	0.00463	0.0089	4.2747	1.91e-05
TRMT61A	14	104000000	104000000	0.08	rs11625397	-4.62	rs2296487	0.106	11.66	2.756	346	4	lasso	0.12124	1.58e-37	3.9227	8.76e-05
GNL3	3	52700000	52700000	0.02145	rs13091025	-4.06	rs13082960	0.0251	-6.93	-3.016	379	11	enet	0.02682	2.88e-09	3.30104	0.000963
ITIH4	3	52800000	52900000	0.63248	rs13091025	-4.06	rs17331151	0.339	-20.72	0.37	385	95	enet	0.50003	2.93e-192	-2.25487	0.024141
SPCS1	3	52700000	52700000	0.03771	rs13091025	-4.06	rs2286798	0.0304	7.26	-2.441	375	19	enet	0.03609	5.99e-12	-2.23115	0.025671
NMB	15	85200000	85200000	0.05105	rs7237	-2.25	rs1051168	0.087145	-10.83	-1.795	374	4	lasso	0.08518	1.93e-26	1.80744	0.0707
LSM1	8	38000000	38000000	0.017	rs7015566	-3.37	rs6996321	0.00442	-4.29	-1.43	218	218	bslmm	0.00907	0.000411	1.2919	0.1964
DFNA5	7	24700000	24800000	0.37294	rs10486432	3.91	rs1476520	0.232	17.17	2.127	683	82	enet	0.31954	9.16e-108	1.11956	0.263
MUSTN1	3	52800000	52900000	0.09887	rs13091025	-4.06	rs3821831	0.0298	6.3	0.285	385	34	enet	0.04756	2.77e-15	1.02201	0.306776
WDR73	15	85200000	85200000	0.18223	rs7237	-2.25	rs4842977	0.224962	16.92	-0.463	375	26	enet	0.24754	3.61e-80	-0.90902	0.363
SNTB2	16	69221032	69342955	0.0998	rs689457	-3.29	rs8057931	0.0868	10.92	-0.655	354	354	blup	0.10956	6.86e-34	-0.8923	0.37224
TCF4	18	52889562	53332018	0.026	rs2060886	-5.43	rs1261082	0.013108	-4.46	3.291	580	27	enet	0.01621	3.36e-06	-0.7001	0.48389
GATAD2A	19	19496639	19619740	0.09183	rs247785	2.47	rs4808964	0.139	13.41	-0.868	365	365	blup	0.141194	7.54e-44	-0.68815	0.49136
GMIP	19	19740285	19754476	0.10087	rs17215305	2.61	rs1476459	0.0617	-9.12	1.549	329	37	enet	0.076205	9.61e-24	-0.63508	0.52537
TERF2	16	69389464	69442474	0.0212	rs4783722	-2.76	rs3785074	0.0191	-5.78	-0.576	311	7	lasso	0.02084	1.53e-07	0.6195	0.53559
TMEM110	3	52900000	52900000	0.10731	rs13091025	-4.06	rs11130329	0.085	10.94	0.208	387	9	lasso	0.0941	3.81e-29	0.47064	0.637899
ST3GAL3	1	44200000	44400000	0.02234	rs3120045	-3.59	rs12760274	0.016677	5.83	-0.787	508	4	lasso	0.025	9.36e-09	-0.22683	0.821
SEC11A	15	85200000	85300000	0.01916	rs7237	-2.25	rs306197	0.013972	5.48	0.498	378	10	enet	0.01814	9.27e-07	0.21686	0.828
MSRA	8	9910000	10300000	0.386	rs11249943	3.81	rs10110380	0.0278	-6.46	-0.397	848	97	enet	0.14469	5.67e-45	-0.0703	0.94394
WNT3	17	44839872	44910520	0.02396	rs6504622	-3.65	rs12937492	0.015453	4.86	1.193	253	17	enet	0.02068	1.71e-07	0.05882	0.953097
