## Supplementary table 5 for "Pairwise common variant meta-analyses of schizophrenia with other psychiatric disorders reveals shared and distinct gene and gene-set associations"

### Sheet: Sheet1
Supplementary Table 5 - Gene-based association of siginficant schizophrenia genes after Bonferroni correction in other psychiatric disorders
Gene	SZ_P	ADHD_P	BIP_P	MDD_P	OCD_P	ED_P	ASD_P	TS_P
ABCB1	2.7301e-07	0.93771	0.0042504	0.8359	0.17809	0.96685	0.30211	0.42347
ABCB9	1.5375e-08	0.12284	0.34427	0.23743	0.28212	0.63492	0.61159	0.10613
ABCD2	4.1207e-07	0.082641	0.030657	0.18384	0.1149	0.18129	0.88536	0.86624
ACTR5	2.5692e-12	0.1733	0.026134	0.2059	0.089337	0.85323	0.18941	0.43104
ADCY9	1.8993e-06	0.31532	0.013778	0.10149	0.75487	0.38894	0.46802	0.60142
ADGRB3	1.5171e-07	0.39601	0.003832	0.052529	0.3394	0.0041732	0.37857	0.31907
AGBL4	2.1404e-06	0.35446	0.68662	0.048719	0.61384	0.3407	0.83874	0.80262
AKT3	2.0438e-09	0.30129	0.00266	0.12733	0.036975	0.44146	0.59502	0.8861
ALDOA	3.4035e-08	0.69123	0.0078315	0.33872	0.026153	0.72924	0.127	0.89957
ALG12	1.8544e-06	0.26181	0.0042249	0.74704	0.9119	0.68591	0.10096	0.70996
ALMS1	6.5996e-09	0.68815	2.4918e-05	0.28594	0.66768	0.54244	0.34025	0.66495
AMBRA1	1.9182e-13	0.00095864	0.40339	0.76116	0.90682	0.35919	0.18695	0.81609
ANAPC7	1.1681e-08	0.10223	0.036655	0.38538	0.60247	0.42061	0.44077	0.23703
ANK3	3.0531e-07	0.034753	0.019975	0.12096	0.0099172	0.5643	0.54284	0.64548
ANKRD44	2.9653e-08	0.035642	0.101	0.46219	0.66241	0.69648	0.78841	0.22547
ANKRD45	2.8147e-06	0.048229	0.033833	0.32756	0.52527	0.78519	0.52622	0.02273
ANKRD63	3.8625e-07	0.90456	0.056135	0.71535	0.18453	0.36776	0.6953	0.6079
ANKS1B	1.2721e-10	0.36315	5.9279e-06	0.030593	0.76578	0.54604	0.79542	0.3986
AP3B2	4.3134e-10	0.61503	0.015681	0.65219	0.7572	0.92263	0.069323	0.039207
APH1A	1.3118e-06	0.037032	0.0028924	0.52424	0.053703	0.73986	0.036847	0.2193
APOPT1	2.2754e-12	0.41864	5.8728e-05	8.8999e-06	0.24628	0.12059	0.014172	0.096273
ARHGAP1	4.7262e-10	0.014427	0.63846	0.41372	0.85973	0.31301	0.18488	0.70804
ARHGAP40	1.084e-06	0.63024	0.0047573	0.37096	0.11021	0.51629	0.016943	0.52724
ARID5B	1.4713e-06	0.0033733	0.16388	0.36807	0.52342	0.94992	0.56561	0.84686
ARL2	2.7343e-07	0.12316	0.12083	0.23557	0.14107	0.40456	0.68672	0.45088
ARL6IP4	7.5292e-11	0.01547	0.043544	0.34601	0.64915	0.39106	0.29986	0.001008
ARPC3	4.9963e-09	0.14014	0.035378	0.52929	0.48543	0.31235	0.55489	0.59067
AS3MT	1.0996e-14	0.31565	2.9979e-05	0.0022763	0.45154	0.8417	0.12752	0.5086
ASAP1	2.0836e-06	0.044454	0.46027	0.40171	0.74373	0.067564	0.15178	0.67033
ASPHD1	1.6768e-08	0.18049	0.00098954	0.13753	0.055313	0.94656	0.15571	0.11449
ATG13	8.3732e-12	0.0031721	0.47358	0.77115	0.74908	0.4488	0.22448	0.88539
ATG2A	5.4468e-07	0.54346	0.11076	0.32404	0.25575	0.22505	0.75972	0.039733
ATP2A2	2.6746e-10	0.34888	0.01121	0.47569	0.64977	0.59452	0.52977	0.1302
ATP2B2	7.8702e-07	0.6683	0.0049596	0.0914	0.090813	0.83362	0.10901	0.050739
ATP6V0B	1.7505e-06	3.2161e-05	0.25835	0.16056	0.49173	0.72432	0.27525	0.44112
ATPAF2	7.9594e-08	0.24292	0.69089	0.66565	0.00047515	0.54087	0.010758	0.80385
ATXN7	3.4588e-10	0.63768	9.6474e-05	0.7053	0.073351	0.71466	0.16447	0.59832
B3GAT1	2.4862e-06	0.033787	5.8002e-06	0.73597	0.11818	0.82856	0.95047	0.79947
BACH2	1.8625e-06	0.60861	0.16505	0.071608	0.53554	0.352	0.049089	0.54771
BAG4	1.3643e-07	0.042761	1.6035e-06	0.27178	0.014701	0.77277	0.0031233	0.094357
BAG5	5.814e-11	0.52341	0.00029605	9.2699e-05	0.40633	0.055408	0.051951	0.15789
BATF2	4.5053e-07	0.136	0.28639	0.045524	0.10798	0.45844	0.84736	0.22798
BCL11A	1.7364e-07	0.22299	0.013678	0.23155	0.021832	0.12371	0.051735	0.13605
BCL11B	6.2741e-12	0.059035	5.7308e-09	0.050826	0.44927	0.33135	0.41767	0.21263
BCL2L12	5.267e-11	0.7443	0.0014572	0.90378	0.6653	0.14962	0.7735	0.89929
BOLL	1.177e-07	0.031525	0.0003502	0.045131	0.5252	0.15362	0.40158	0.37714
BRD1	2.2236e-06	0.48335	0.10168	0.58054	0.42837	0.89762	0.041801	0.76753
BTBD18	6.9281e-09	0.0012034	0.31	8.8866e-06	0.091576	0.56742	0.051517	0.55739
C10orf32	1.2986e-14	0.33559	8.261e-07	0.00093184	0.29306	0.7004	0.77744	0.59977
C10orf95	2.123e-06	0.010354	0.013209	0.34811	0.1093	0.34611	0.028559	0.1031
C11orf31	4.1028e-09	0.0013727	0.80667	1.0205e-05	0.050304	0.18029	0.037397	0.25229
C11orf85	2.91e-07	0.11973	0.072389	0.084926	0.094806	0.4338	0.92225	0.16553
C12orf65	3.0233e-12	0.02776	0.018696	0.039229	0.5579	0.74439	0.83804	0.00020504
C12orf76	9.4642e-09	0.21504	0.03951	0.27316	0.82754	0.50612	0.021566	0.097578
C16orf52	7.859e-07	0.032973	0.79542	0.72202	0.86226	0.4157	0.83138	0.92751
C16orf92	1.6911e-09	0.74636	0.011949	0.33441	0.0029684	0.63644	0.1723	0.84492
C2orf47	1.9187e-12	0.66457	8.8267e-05	0.1762	0.68916	0.4043	0.066432	0.14562
C2orf69	1.2817e-12	0.75219	6.7967e-05	0.16909	0.75735	0.48431	0.046742	0.17895
C2orf82	4.2925e-08	0.00026094	0.12059	0.58615	0.57524	0.84648	0.11458	0.11809
CA14	3.7926e-07	0.081908	0.00034624	0.95651	0.088858	0.92343	0.10466	0.41976
CA8	1.933e-06	0.42757	0.51383	0.40223	0.65068	0.64888	0.2441	0.49072
CACNA1C	1.7581e-20	0.18192	1.7159e-09	0.15797	0.5645	0.22673	0.038608	0.10251
CACNA1G	2.5237e-06	0.10709	0.064765	0.0068419	0.49533	0.83584	0.018515	0.13467
CACNA1I	9.2841e-17	0.96721	1.5948e-05	0.11167	0.0002186	0.33984	0.43264	0.030496
CACNB2	2.8165e-17	0.032016	0.00059148	0.012632	0.34072	0.32885	0.00044865	0.57852
CALN1	1.3217e-09	1.7026e-05	0.48126	0.47245	0.036627	0.32158	0.00010832	0.21094
CCDC92	4.2403e-07	0.50708	0.18903	0.28946	0.0030475	0.77559	0.67211	0.0019126
CDIP1	2.0462e-07	0.44455	0.4592	0.59355	0.77767	0.053902	0.54221	0.57721
CDK2AP1	8.1463e-10	0.13839	0.081632	0.26425	0.77342	0.92216	0.93493	0.002065
CENPM	1.7463e-11	0.047315	0.25593	0.8336	0.87758	0.18127	0.15147	0.56318
CHD2	4.0801e-07	0.73348	0.50996	0.69578	0.17886	0.61851	0.64361	0.18487
CHRM4	9.9021e-08	0.07838	0.60978	0.86016	0.55138	0.62903	0.027587	0.67877
CHRNA3	2.952e-09	0.33027	0.07922	0.7907	0.55612	0.68922	0.12788	0.08868
CHRNA5	6.7779e-08	0.29741	0.21724	0.83624	0.61284	0.69501	0.070272	0.22027
CHRNB4	4.9571e-09	0.44785	0.19337	0.91508	0.5563	0.73589	0.021432	0.083701
CILP2	1.1647e-07	0.15726	2.4572e-08	0.75925	0.02514	0.77349	0.20904	0.031577
CISD2	2.3946e-06	3.6809e-05	0.70341	0.54697	0.19031	0.076881	0.00083141	0.86659
CKAP5	3.3057e-08	0.066608	0.69848	0.39998	0.85689	0.40029	0.53286	0.45329
CLCN3	1.7405e-06	0.69537	0.56799	0.28796	0.1618	0.99108	0.27003	0.25375
CLIP1	1.2575e-07	0.053642	0.08344	0.83222	0.76133	0.89205	0.60108	0.15425
CLP1	3.758e-07	0.11178	0.7211	7.8493e-07	0.068309	0.83622	0.092727	0.89502
CLU	4.393e-09	0.021451	0.80593	0.32063	0.71188	0.52932	0.16244	0.46421
CNNM2	1.9759e-13	0.30219	0.0065299	0.0038697	0.65212	0.7601	0.16916	0.24828
CNOT1	1.5001e-09	0.52835	0.00098295	0.78033	0.10305	0.72809	0.48294	0.57703
CNTN4	4.9138e-15	0.49553	0.0041008	0.10138	0.38228	0.59065	0.29747	0.53846
COG8	1.3771e-06	0.24604	1.3333e-06	0.8509	0.83746	0.18961	0.51511	0.22739
COQ10B	1.3204e-09	0.25018	0.014138	0.42333	0.19349	0.35751	0.54474	0.13356
CPEB1	1.0704e-10	0.56639	0.022407	0.65772	0.66382	0.9252	0.10209	0.054131
CREB3L1	5.1999e-07	0.0049723	0.47956	0.96607	0.84366	0.13892	0.187	0.18851
CREB5	8.9293e-07	0.0005399	0.15838	0.071043	0.52059	0.057139	0.24058	0.65945
CSMD1	8.1578e-10	0.58379	0.0049745	0.020555	0.79168	0.93625	0.080389	0.12006
CTNND1	3.8047e-09	0.0023046	0.27338	2.3499e-06	0.06694	0.74457	0.026596	0.62307
CUL9	2.2671e-08	0.6518	0.0014333	0.5621	0.31429	0.83552	0.60718	0.28514
CXXC5	6.0887e-07	0.73749	0.45744	0.55809	0.24189	0.60747	0.89829	0.090607
CYP17A1	2.4583e-10	0.36064	3.5382e-06	0.0079281	0.52993	0.43948	0.70692	0.31909
CYP2D6	7.52e-09	0.65485	0.023225	0.34453	0.44305	0.0031491	0.13247	0.32396
DCC	1.344e-06	0.00063462	0.085614	2.5378e-08	0.66004	0.67432	0.19742	0.02833
DDHD2	5.8255e-09	0.050739	4.0209e-08	0.288	0.059074	0.73154	0.0019984	0.068441
DFNA5	3.5253e-08	0.0032841	1.2282e-06	0.032878	0.55969	0.7657	0.013235	0.71393
DGCR8	1.6005e-06	0.070743	0.04151	0.25503	0.50359	0.94432	0.048193	0.62701
DGKZ	3.9606e-13	0.00032729	0.48791	0.80429	0.88692	0.40287	0.088473	0.83369
DMTF1	7.6194e-10	0.58352	0.0050888	0.20565	0.96419	0.51841	0.41991	0.75821
DNAJA3	1.1752e-08	0.53613	0.48563	0.70261	0.88003	0.48074	0.59658	0.59424
DNAJC11	4.777e-09	0.24759	0.026718	9.3386e-05	0.37518	0.67511	0.35719	0.24986
DNAJC19	7.7171e-11	0.80029	0.57388	0.8823	0.63588	0.5635	0.89306	0.35282
DND1	8.9106e-07	0.84609	0.01112	0.10796	0.352	0.28424	0.46884	0.15969
DOC2A	1.8095e-10	0.39156	0.0013171	0.060399	0.0013925	0.70214	0.034146	0.75057
DPYD	1.5206e-19	0.10035	0.038103	0.15485	0.3752	0.60668	0.11078	0.058549
DRD2	1.3243e-09	0.23547	0.010786	1.7766e-05	0.50236	0.0080064	0.35136	0.4899
DRG2	1.1916e-07	0.01739	0.42732	0.11826	0.0017421	0.74201	0.0030223	0.88691
DST	4.9528e-08	0.37479	0.072724	0.94117	0.25993	0.83936	0.53905	0.83292
EFNA5	1.4181e-07	0.027827	0.2877	0.060046	0.025958	0.25631	0.14229	0.0015172
EFTUD1	1.0138e-06	0.92192	0.08969	0.69599	0.68464	0.59145	0.021387	0.0043806
ELAVL4	4.9388e-08	0.14945	0.22479	0.0072013	0.6192	0.44752	0.92964	0.87871
EMB	6.3941e-07	0.17239	0.020602	0.43848	0.69634	0.8719	0.89572	0.00073852
ERBB4	1.2633e-09	0.067966	0.026728	0.012335	0.10635	0.47429	0.71575	0.19742
ESAM	1.4339e-11	0.089811	0.26339	0.83233	0.81754	0.73788	0.014534	0.54707
ESRP2	5.0657e-08	0.21719	0.0036157	0.10672	0.028358	0.2912	0.43651	0.018646
ETF1	1.9141e-10	0.0064923	0.00022229	0.42681	0.069829	0.66828	0.45021	0.014321
EYS	2.0796e-07	0.16517	0.27298	0.00047978	0.68161	0.68788	0.38689	0.17558
F2	4.4513e-09	0.15564	0.5977	0.38927	0.8666	0.54106	0.37966	0.28099
FAM109B	1.3252e-09	0.56516	0.13054	0.75658	0.69148	0.0025058	0.539	0.095031
FAM114A2	1.0481e-06	0.29569	0.77658	0.96794	0.69915	0.53502	0.72924	0.64989
FAM155A	3.6121e-07	0.095383	0.47041	0.87961	0.91658	0.8482	0.50002	0.59252
FAM216A	4.1669e-09	0.1149	0.0061266	0.23083	0.63081	0.45971	0.3184	0.49118
FAM49B	3.5433e-08	0.27929	0.91903	0.9162	0.7902	0.22468	0.015136	0.085571
FAM57B	1.2061e-08	0.82703	0.089081	0.32707	0.0049169	0.69634	0.27915	0.89662
FANCL	4.2808e-08	0.90708	0.023021	0.33727	0.44125	0.24756	0.45622	0.50568
FES	5.1206e-10	0.027883	7.5624e-05	7.6529e-05	0.7653	0.20967	0.75224	0.62138
FGFR1	3.3691e-11	0.0095643	5.0315e-07	0.26158	0.24442	0.5352	0.00048389	0.1676
FHIT	2.8236e-09	0.14294	0.097194	0.00040865	0.22362	0.34876	0.22059	0.30964
FOXO3	1.8187e-06	0.28042	0.12428	0.0034403	0.2339	0.19265	0.77575	0.83891
FOXO6	1.5871e-08	0.57216	1.389e-06	0.15455	0.028768	0.011465	0.18427	0.27639
FOXP1	6.3452e-18	0.002405	0.46678	0.17359	0.51932	0.35056	0.00085253	0.20305
FTSJ2	1.8456e-06	0.42107	0.011047	0.62924	0.32147	0.65392	0.92213	0.8282
FURIN	3.0446e-10	0.0041841	0.0039948	8.8071e-06	0.64178	0.086955	0.8473	0.71082
FUT1	1.1031e-06	0.18796	0.094535	0.61406	0.19409	0.36327	0.33077	0.67815
FUT2	1.9743e-06	0.0038811	0.0091486	0.063579	0.0031474	0.77601	0.51599	0.025626
FXR1	1.7938e-12	0.533	0.61608	0.73218	0.64604	0.61704	0.59659	0.43341
GABBR2	3.4834e-09	0.046577	0.1306	0.29285	0.087901	0.40594	0.26139	0.072476
GALNT10	3.61e-08	0.53521	0.058188	0.90263	0.682	0.054417	0.0088702	0.46168
GATAD2A	2.3008e-11	0.003936	8.8462e-09	0.67783	0.11734	0.71579	0.067349	0.029592
GDPD3	3.8796e-07	0.57563	0.004355	0.64351	0.11573	0.77015	0.063346	0.40106
GID4	8.9183e-08	0.16944	0.83526	0.38524	0.00062684	0.63668	0.0094544	0.79138
GIGYF1	1.2344e-07	0.8502	0.35595	0.25662	0.43236	0.46673	0.48603	0.23078
GIGYF2	3.717e-12	2.36e-05	0.013144	0.43032	0.64192	0.31556	0.096433	0.27586
GLG1	3.1502e-07	0.8717	0.2238	0.73202	0.42481	0.88253	0.90726	0.1244
GLT8D1	2.6764e-08	0.34728	1.2977e-08	0.0031473	0.41176	0.19226	0.0012067	0.18522
GMIP	2.9767e-10	0.15742	5.3797e-09	0.40987	0.38895	0.68286	0.027736	0.13272
GNL3	7.2605e-08	0.48587	1.1619e-08	0.0057781	0.41504	0.15517	0.0020061	0.15088
GPM6A	8.7357e-10	5.5586e-05	0.12957	0.80413	0.14999	0.40568	0.36743	0.01984
GPN3	1.8906e-09	0.095588	0.0049907	0.24034	0.60459	0.43252	0.36911	0.62183
GRM3	8.0309e-08	0.13196	0.0068849	0.19627	0.28253	0.54784	0.85535	0.0025452
GSX2	1.0598e-06	0.14007	0.57278	0.59546	0.60012	0.19318	0.80661	0.78394
HAPLN4	2.0748e-08	0.029065	3.594e-10	0.73829	0.098777	0.70865	0.084428	0.082508
HARBI1	3.0849e-11	0.0021068	0.34503	0.70119	0.61107	0.33325	0.13723	0.92937
HARS	9.5729e-07	0.93079	0.0054791	0.097114	0.12949	0.27228	0.39277	0.090501
HARS2	1.9762e-06	0.9455	0.0041657	0.12309	0.11324	0.30076	0.35143	0.096828
HCN1	5.6946e-10	0.0048372	0.0019489	0.062538	0.77042	0.92121	0.71276	5.016e-05
HCN4	1.0896e-06	0.19853	0.27323	0.35666	0.13268	0.72571	0.38123	0.054529
HIRIP3	7.2151e-09	0.40874	8.5175e-05	0.12235	0.059431	0.58852	0.011278	0.82812
HSPA9	3.0439e-09	0.007544	0.0067032	0.28945	0.34971	0.55555	0.74355	0.057028
HSPD1	1.4712e-09	0.083853	2.8737e-05	0.39011	0.48793	0.33891	0.19586	0.26075
HSPE1	1.5179e-08	0.088742	3.4047e-05	0.37082	0.48007	0.51147	0.14436	0.22364
HSPE1-MOB4	1.1826e-11	0.17921	6.5556e-05	0.37097	0.3398	0.49989	0.26947	0.099296
HVCN1	1.4959e-06	0.089875	0.064822	0.54863	0.41652	0.29491	0.29455	0.61401
HYI	9.0566e-08	3.2253e-08	0.15139	0.8565	0.26971	0.1028	0.15516	0.64056
IFT81	4.2289e-10	0.29713	0.0023284	0.49766	0.79079	0.71049	0.60836	0.25688
IGSF9B	1.2703e-11	0.15118	0.3325	0.87035	0.64351	0.35605	0.31053	0.38922
IK	1.4988e-06	0.93341	0.015918	0.12464	0.17524	0.34369	0.32039	0.30002
IL20RB	2.0166e-06	0.19408	0.55208	0.18794	0.69578	0.1873	0.4131	0.2476
IMMP2L	2.3086e-07	0.058629	0.029741	0.096534	0.044067	0.00096319	0.24492	0.31221
INA	1.9641e-06	0.30679	0.6789	0.079812	0.57907	0.52189	0.38466	0.5761
INHBA	2.1222e-06	0.013735	0.034358	0.93804	0.3869	0.32402	0.51701	0.57115
INO80E	5.0271e-10	0.23887	2.1153e-05	0.053453	0.023594	0.64253	0.0042179	0.80647
INPP4B	1.7753e-06	0.36792	0.30694	0.094194	0.088186	0.27025	0.76297	0.048405
IPO13	1.5467e-06	0.00014212	0.31411	0.547	0.63158	0.28841	0.62848	0.30079
IREB2	5.5522e-08	0.14197	0.0025852	0.85319	0.82675	0.29073	0.37672	0.043993
IRF3	4.3538e-11	0.66635	0.00037686	0.92803	0.62083	0.23241	0.78977	0.79589
ITIH1	3.1463e-08	0.68322	4.882e-08	0.0036581	0.38571	0.25616	0.0028347	0.14546
ITIH3	5.6563e-09	0.55379	9.5059e-05	0.061669	0.37927	0.59671	0.00074637	0.11961
ITIH4	1.9397e-10	0.92663	3.6044e-07	0.013356	0.0022889	0.65123	0.00061087	0.0039154
JAM3	3.9471e-08	0.47694	0.0053323	0.70211	0.10985	0.87382	0.18696	0.33526
JRK	1.1248e-07	0.25165	0.024523	0.8144	0.79281	0.31826	0.70478	0.70129
JSRP1	1.7881e-06	0.26428	0.93447	0.43457	0.40242	0.66741	0.98755	0.66073
KCNB1	2.1521e-07	0.78043	0.00085294	0.048346	0.9919	0.24089	0.0057718	0.2372
KCND3	9.4684e-10	0.55774	0.007318	0.35114	0.83872	0.26825	0.040821	0.95599
KCNG2	2.0011e-07	0.23352	1.2274e-05	0.0053473	0.88591	0.61192	0.77673	0.68726
KCNJ13	6.256e-12	8.5362e-05	0.0066006	0.48482	0.66944	0.26718	0.072734	0.28391
KCNN3	3.4433e-08	0.27493	0.21795	0.14812	0.19304	0.35396	0.20092	0.29072
KCNQ5	1.3751e-06	0.26754	0.05978	0.93322	0.35703	0.93142	0.19839	0.32243
KCTD13	4.1059e-10	0.096643	4.4564e-05	0.19435	0.0094876	0.93519	0.22531	0.16057
KDM3B	4.9111e-07	0.096553	0.0042857	0.065563	0.10811	0.45847	0.081751	0.031331
KDM4A	1.4633e-07	2.2468e-11	0.14918	0.3251	0.51489	0.57386	0.047484	0.1245
KDM4C	2.399e-06	0.95304	0.59695	0.43349	0.017603	0.19703	0.15058	0.56887
KIF21A	1.4096e-07	0.047248	0.086351	0.11021	0.0523	0.27241	0.82533	0.80119
KLC1	3.1556e-09	0.74773	0.0094107	2.5027e-05	0.047739	0.23061	0.0033	0.083061
KLHL20	1.0373e-06	0.0070176	0.23504	0.4183	0.75794	0.2698	0.74668	0.10649
KLHL21	4.558e-07	0.72105	0.090933	0.00050468	0.73807	0.65488	0.2404	0.32684
LCAT	1.016e-06	0.97757	0.0026312	0.93135	0.035621	0.89813	0.72842	0.006639
LETM2	6.9654e-10	0.034953	1.249e-08	0.27643	0.03894	0.46218	0.0033103	0.051764
LGSN	1.8423e-06	0.53193	0.79865	0.0086264	0.036335	0.46735	0.34198	0.88695
LHFPL3	1.2738e-07	0.20946	0.17658	0.70871	0.54045	0.073983	0.97827	0.040975
LIPC	7.9604e-07	0.72396	0.66209	0.7767	0.89807	0.0076801	0.5791	0.49903
LOC100293704	1.2937e-06	0.3274	0.18896	0.52472	0.80897	0.7235	0.8673	0.34047
LOC101927420	1.8501e-09	0.80552	0.0071176	0.23248	0.97206	0.39197	0.37348	0.5968
LOC388849	2.0625e-06	0.067685	0.00077596	0.061346	0.61212	0.91318	0.011531	0.74424
LPAR2	6.0236e-08	0.23942	5.4425e-05	0.74952	0.40688	0.53175	0.013864	0.16656
LRP4	7.2381e-08	0.15554	0.74801	0.36571	0.8653	0.36466	0.55682	0.37581
LRP8	3.0412e-08	0.26835	0.0015193	0.8887	0.58752	0.86831	0.012639	0.066307
LRRC4	3.6906e-07	0.48585	0.081382	0.10147	0.087159	0.76753	0.0070815	0.60416
LRRC48	9.9331e-08	0.18759	0.62648	0.43054	0.00050143	0.62623	0.0059407	0.71071
LSM1	1.0645e-07	0.059528	1.1696e-06	0.34858	0.020004	0.83224	0.0019456	0.11671
MACROD1	9.1433e-08	0.024392	5.1715e-06	0.0051474	0.040314	0.18754	0.2735	0.00034693
MAD1L1	7.4201e-14	0.0029485	4.9909e-06	0.032393	0.70918	0.41058	0.30629	0.22366
MAGI2	9.591e-07	0.17036	0.17596	0.42668	0.45592	0.57948	0.10216	0.30289
MAN2A1	2.5049e-06	0.3697	0.58123	0.64211	0.024366	0.7185	0.42336	0.37837
MAP1A	3.1788e-07	0.077654	0.73227	0.01304	0.020317	0.68915	0.004518	0.21517
MAP3K11	1.0335e-06	0.31038	0.90374	0.37713	0.51074	0.38894	0.0035582	0.22325
MAPK3	3.0506e-07	0.14798	0.00014509	0.63023	0.15214	0.76069	0.25005	0.14228
MAPK7	2.1053e-07	0.14899	0.14924	0.41953	0.97414	0.41647	0.28592	0.16
MARK3	1.345e-06	0.26488	0.016948	1.7831e-05	0.61405	0.14791	0.019636	0.073776
MAU2	1.2787e-09	0.00063817	1.3999e-07	0.34266	0.054243	0.88187	0.03503	0.10969
MDK	9.7072e-10	0.0094051	0.53681	0.92786	0.81411	0.47002	0.19442	0.98922
ME1	3.7248e-08	0.68353	0.059449	0.20313	0.3469	0.69273	0.32713	0.18421
MED19	9.2546e-08	0.00081892	0.43889	1.958e-05	0.092485	0.68652	0.039746	0.6593
MED8	2.2706e-06	1.0014e-09	0.078034	0.224	0.15834	0.20031	0.10293	0.9185
MFAP3	9.6429e-07	0.4946	0.77748	0.93875	0.71189	0.72907	0.71702	0.63385
MFAP4	1.6807e-07	0.16633	0.058917	0.26134	0.8724	0.10506	0.39813	0.40097
MGAT3	7.7631e-09	0.50641	0.74837	0.85253	0.050048	0.70184	0.084666	0.091607
MMP16	3.6141e-09	0.73176	0.096808	0.47726	0.1498	0.31512	0.66731	0.44945
MOB4	4.9448e-12	0.21804	0.00020563	0.34351	0.31153	0.4621	0.31869	0.083852
MPHOSPH9	7.4189e-12	0.014368	0.078479	0.030477	0.44893	0.59869	0.812	2.2823e-05
MPPED2	2.0758e-06	0.037914	0.58412	0.23446	0.23325	0.19745	0.67694	0.085116
MRPL33	1.9948e-06	0.5	0.0013305	2.0053e-05	0.061585	0.20066	0.66995	0.91819
MRPS30	1.4224e-06	0.50651	0.035085	0.31246	0.32979	0.089124	0.58513	0.53246
MSANTD2	1.9336e-08	0.38088	0.28002	0.24455	0.57903	0.33312	0.28454	0.37491
MSL2	3.809e-07	0.00026359	0.17509	0.067744	0.66569	0.34156	0.17418	0.073764
MSR1	1.3165e-06	0.83928	0.67175	0.61191	0.43837	0.27179	0.22544	0.19583
MSRA	8.947e-11	0.076074	0.0029281	0.21416	0.83877	0.18458	6.9374e-07	0.47569
MUSTN1	5.8012e-10	0.90032	9.0683e-07	0.030668	0.0034209	0.69082	0.0013545	0.0061164
MYO15A	1.6003e-06	0.10496	0.079885	0.081779	0.0016195	0.15256	0.029014	0.83233
NAB2	1.3836e-08	0.063641	0.010746	0.1521	0.92697	0.49603	0.12178	0.32586
NAGA	6.269e-11	0.60649	0.14258	0.79847	0.78087	0.0034208	0.41407	0.087469
NCAPD3	1.9067e-08	0.37581	0.0038737	0.66014	0.21777	0.83954	0.14279	0.38902
NCSTN	9.2216e-07	0.21344	0.27553	0.47052	0.7203	0.40687	0.31023	0.27347
NDFIP2	1.3989e-06	0.6514	0.0044437	0.49957	0.7416	0.78337	0.71077	0.027776
NDUFA13	1.5719e-07	0.2031	4.8314e-09	0.82976	0.030225	0.80203	0.15881	0.039487
NDUFA6	3.4293e-10	0.51963	0.049151	0.53293	0.61943	0.0022914	0.37807	0.11196
NEK4	9.4092e-08	0.36735	1.6898e-07	0.006829	0.46516	0.19731	0.0037858	0.27194
NGEF	1.4179e-13	0.010869	0.00020588	0.07341	0.82818	0.53061	0.41336	0.0025766
NIP7	9.1217e-07	0.44341	8.5954e-07	0.88736	0.93666	0.31397	0.37301	0.22702
NMB	9.2654e-09	0.29972	1.1515e-08	0.067982	0.95904	0.90198	0.00091364	0.27891
NOS1	2.7284e-07	0.13497	0.16416	0.28711	0.02603	0.74021	0.036914	0.7547
NOSIP	3.6422e-08	0.6427	0.0041109	0.51844	0.62093	0.49855	0.91195	0.84203
NPAS3	1.623e-06	0.016352	0.018722	0.31529	0.92632	0.85021	0.4326	0.56393
NPTX1	7.2456e-08	0.80531	1.147e-05	0.453	0.29769	0.31588	0.75986	0.00023514
NRGN	1.1684e-12	0.21672	0.32481	0.57219	0.20286	0.77616	0.00085966	0.83707
NRIP1	2.0904e-06	0.060268	0.36323	0.5654	0.20225	0.63684	0.59048	0.61
NRXN1	2.9125e-07	0.099102	0.0052123	0.64943	0.64912	0.41064	0.69565	0.80831
NRXN3	1.1346e-07	0.1104	0.010155	0.7271	0.3832	0.30619	0.16994	0.60026
NT5C2	6.0111e-14	0.31044	0.0018212	0.0085397	0.58052	0.63636	0.62187	0.26061
NT5DC2	1.2408e-07	0.20971	3.4322e-05	0.016809	0.58048	0.31264	0.0023123	0.16477
NTM	2.5398e-06	0.2305	0.017801	0.0013515	0.039569	0.38087	7.5442e-07	0.028296
NTRK3	1.7658e-06	0.27046	0.013298	0.73861	0.4646	0.80224	0.73143	0.87971
NUDT1	1.2429e-06	0.4993	0.076481	0.73735	0.52314	0.76427	0.85842	0.92176
OGFOD2	8.1667e-11	0.022176	0.065915	0.26043	0.89955	0.44661	0.35838	0.0017921
OLA1	1.1632e-07	0.77973	0.0048832	0.15101	0.38633	0.27634	0.2261	0.32875
OPCML	1.2488e-10	0.1184	0.449	0.22328	0.08742	0.39298	0.10741	0.041111
PBRM1	2.6285e-07	0.44858	2.1366e-08	0.0052177	0.48715	0.12515	0.0015082	0.18877
PBX4	2.9158e-08	0.031304	0.0071939	0.70193	0.71517	0.32002	0.12809	0.062312
PBXIP1	2.3745e-07	0.0013901	0.00013624	0.36773	0.035703	0.92291	0.20264	0.81983
PCBP2	4.987e-08	0.30584	0.48148	0.20459	0.087896	0.93137	0.25606	0.013414
PCCB	1.9984e-10	0.0023818	0.25414	0.0063885	0.80884	0.24028	0.37435	0.026711
PCDH7	4.8609e-08	0.00066102	0.71812	0.69386	0.74798	0.15001	0.70376	0.00023201
PCDHA1	4.0244e-09	0.36723	0.0099638	0.22534	0.094045	0.59844	0.10404	0.11325
PCDHA10	1.1385e-06	0.28358	0.02051	0.45125	0.16959	0.61031	0.054892	0.093539
PCDHA11	4.5879e-07	0.26501	0.020875	0.45867	0.16674	0.57192	0.045597	0.07404
PCDHA12	3.1757e-07	0.27195	0.022446	0.43535	0.1618	0.56435	0.053428	0.080511
PCDHA13	4.7879e-07	0.28115	0.023584	0.4551	0.16733	0.57555	0.05192	0.079958
PCDHA2	2.8442e-08	0.3586	0.0069273	0.23576	0.10456	0.60219	0.095188	0.10964
PCDHA3	5.0338e-08	0.33646	0.0056536	0.25635	0.10715	0.59907	0.09656	0.10937
PCDHA4	3.2895e-08	0.3343	0.0091425	0.26357	0.11201	0.61343	0.086724	0.11157
PCDHA5	1.2723e-07	0.2944	0.013528	0.30906	0.12599	0.61783	0.075643	0.10115
PCDHA6	1.5071e-07	0.29881	0.014029	0.34135	0.14129	0.61774	0.084866	0.09737
PCDHA7	4.5024e-07	0.2958	0.017121	0.34563	0.13887	0.60656	0.073251	0.096457
PCDHA8	8.3304e-07	0.2952	0.019029	0.41171	0.15693	0.62381	0.068484	0.097942
PCDHA9	4.8082e-07	0.29904	0.018646	0.40138	0.16647	0.61849	0.065534	0.10262
PCDHAC1	1.694e-07	0.31783	0.016908	0.53852	0.14522	0.51562	0.03307	0.054484
PCLO	8.112e-09	0.066551	0.014765	3.8577e-08	0.50928	0.029201	0.69667	0.62679
PCNX	1.0113e-06	0.45266	0.31367	0.17888	0.64443	0.32107	0.67843	0.45632
PCNXL3	2.8425e-08	0.09178	0.52551	0.32335	0.63961	0.14159	0.31909	0.19401
PDE4B	2.2483e-08	0.15194	0.72631	0.00038259	0.28	0.042616	0.59949	0.15918
PHF3	5.7647e-08	0.71759	0.15272	0.20362	0.81688	0.75868	0.15412	0.04888
PITPNM2	2.5439e-13	0.01285	0.1833	0.23403	0.6132	0.62757	0.78974	1.6422e-05
PLA2G15	7.6782e-09	0.19262	0.0004517	0.14666	0.07601	0.48057	0.43458	0.023261
PLCB2	1.1487e-07	0.76516	0.021006	0.10156	0.16674	0.11072	0.14291	0.78709
PLCL1	2.2993e-11	0.0034986	7.8748e-05	0.018004	0.61618	0.29359	0.2033	0.44849
PLEKHO1	1.5587e-09	0.63158	1.5247e-08	0.47316	0.0058761	0.71643	0.14575	0.72988
POMC	9.2932e-07	0.070842	0.0030897	0.66355	0.40211	0.90624	0.47274	0.82832
PPAPDC1B	8.6258e-10	0.061295	2.227e-07	0.40711	0.04996	0.64432	0.0036845	0.098186
PPP1CC	2.9245e-08	0.13023	0.022245	0.58636	0.70593	0.49976	0.12623	0.48146
PPP1R13B	3.5756e-12	0.36866	3.8842e-05	0.04282	0.77925	0.61076	0.19508	0.5715
PPP1R16B	5.8466e-19	0.27819	0.034083	0.80491	0.31787	0.8455	0.82641	0.16444
PPP2R3A	4.8639e-07	0.011027	0.68124	0.12397	0.24728	0.045872	0.0061334	0.14332
PPP2R5B	8.4166e-09	0.2696	0.14356	0.18784	0.12933	0.17343	0.79211	0.13254
PPP4C	1.132e-06	0.85423	0.0048918	0.32026	0.032571	0.64667	0.095554	0.81666
PPTC7	3.4652e-10	0.27407	0.031335	0.34131	0.53661	0.48069	0.47218	0.54809
PQLC1	1.0677e-06	0.14896	0.0028608	0.03839	0.7043	0.66704	0.77656	0.83842
PRICKLE2	8.2081e-07	0.19037	0.0051107	0.73758	0.075931	0.25446	0.10908	0.71495
PRKCB	2.4848e-06	0.14468	0.013322	0.1201	0.35758	0.044703	0.11263	0.64532
PRKD1	7.7661e-10	0.014047	4.5879e-05	0.49325	0.5125	0.021328	0.37099	0.94825
PRKD3	6.5695e-07	0.19081	0.075584	0.7078	0.10175	0.76636	0.21671	0.77912
PRMT1	5.555e-11	0.90425	0.093884	0.91227	0.50681	0.34953	0.7969	0.082823
PRR12	8.5648e-08	0.097615	0.0098598	0.81092	0.73789	0.23419	0.54478	0.71137
PRRG2	1.3894e-08	0.59668	0.0054876	0.708	0.64267	0.30657	0.9329	0.89309
PRSS35	1.8302e-08	0.89252	0.002409	0.90502	0.028293	0.13314	0.84313	0.56973
PSD3	4.0755e-08	0.42247	0.56028	0.81776	0.39694	0.67756	0.46877	0.17943
PSMB10	1.8558e-06	0.91302	0.00060388	0.9065	0.098351	0.6786	0.64139	0.0046925
PSMD11	1.5735e-06	0.84503	0.9594	0.44704	0.60445	0.87321	0.3171	0.61272
PSMD6	1.1097e-07	0.52901	0.00089413	0.72554	0.16143	0.41575	0.44043	0.62428
PTGIS	7.9296e-10	0.46006	0.010005	0.010225	0.59615	0.20919	0.15384	0.49141
PTK2B	8.9116e-08	0.29384	0.87847	0.32404	0.79125	0.051125	0.70511	0.036436
PTK7	3.8302e-07	0.45738	0.0040513	0.15831	0.62437	0.91863	0.84782	0.43135
PTPRF	5.8991e-08	4.6145e-10	0.050813	0.23583	0.39618	0.48839	0.025012	0.30354
RAD9B	3.4588e-08	0.13	0.061732	0.46096	0.41176	0.34429	0.36711	0.5322
RANGAP1	8.0563e-07	0.49912	0.16353	0.19981	0.2418	0.54036	0.28287	0.00043275
RASIP1	2.432e-06	0.14453	0.0074771	0.83397	0.20175	0.46942	0.24327	0.53735
RBFOX1	1.5262e-15	3.6324e-05	0.0051056	0.0017497	0.97196	0.027274	0.19173	0.01397
RBKS	2.3764e-07	0.66835	2.085e-06	3.7521e-05	0.19647	0.51017	0.84259	0.83082
RBM26	4.1719e-07	0.66311	0.013529	0.45504	0.21589	0.37579	0.58574	0.028277
RBMS3	9.1858e-09	0.3786	0.00037242	0.0094164	0.93566	0.66012	0.49844	0.22016
RC3H1	2.2617e-07	0.34309	0.19142	0.7985	0.71682	0.46327	0.47547	0.089299
REEP2	2.6295e-08	0.33751	0.0002411	0.01134	0.080333	0.66683	0.14911	0.0045181
RERE	3.8857e-07	0.24859	0.72437	0.00038217	0.055691	0.29426	0.0071771	0.0030781
RFTN2	1.5963e-10	0.043296	5.6746e-05	0.14029	0.5281	0.39521	0.15078	0.069306
RILPL2	9.2133e-09	0.38545	0.15907	0.13259	0.19768	0.62178	0.82629	0.074382
RNF38	6.3376e-09	0.45783	0.49054	0.89889	0.61592	0.46014	0.48017	0.718
RPEL1	7.2059e-07	0.50566	0.85762	0.17176	0.60126	0.48026	0.3053	0.68331
RPRD2	9.7515e-07	0.030436	6.6035e-06	0.79464	0.015489	0.63087	0.24969	0.16256
RPTOR	4.4823e-07	0.68421	0.011078	0.48124	0.31052	0.15879	0.21994	0.31495
RRAS	1.4365e-08	0.50757	0.021861	0.95343	0.81887	0.37755	0.96235	0.6173
RTN1	6.8968e-08	0.22542	0.40279	1.7595e-05	0.10465	0.7835	0.48702	0.59933
SAMD3	1.9378e-06	0.15854	0.23162	0.010023	0.1446	0.01478	0.48866	0.31308
SATB2	4.8517e-09	0.27425	0.068369	0.80571	0.89432	0.51184	0.42986	0.6473
SBNO1	2.8593e-08	0.27602	0.073464	0.32919	0.69264	0.83798	0.93363	0.1503
SCAF1	3.4897e-12	0.56263	0.0052608	0.99682	0.53299	0.15629	0.75214	0.50904
SDCCAG8	1.6803e-12	0.34748	0.22875	0.4813	0.56321	0.27323	0.32332	0.35621
SEC11A	3.8907e-07	0.41748	6.8973e-07	0.16179	0.87069	0.88293	0.0058504	0.11708
SEMA6D	6.1496e-10	5.9107e-10	0.094211	1.5476e-05	0.51357	0.29234	0.18497	0.73875
SEPT10	1.5307e-06	0.28151	0.69415	0.45173	0.52591	0.57406	0.78675	0.92529
SEPT3	2.8724e-10	0.27161	0.053545	0.90173	0.49981	0.12861	0.082916	0.3072
SERPINC1	5.646e-07	0.13275	0.14254	0.77929	0.71876	0.17097	0.61826	0.11698
SERPING1	1.1315e-06	0.11091	0.81126	0.00026995	0.25816	0.92185	0.54112	0.12523
SETD6	4.5266e-09	0.64924	0.0018424	0.97011	0.31432	0.54453	0.45676	0.42239
SETD8	1.3795e-09	0.16926	0.040296	0.18477	0.74542	0.84274	0.96438	0.0089393
SF3B1	3.244e-11	0.10841	1.7579e-05	0.2593	0.48394	0.57299	0.3083	0.17433
SFMBT1	5.5672e-11	0.72493	1.9328e-07	0.017317	0.004431	0.7063	0.0097103	0.018726
SFXN5	1.3063e-06	0.053358	0.00025245	0.91806	0.002156	0.58179	0.69533	0.89464
SGCD	8.2709e-08	0.020047	0.27704	0.08995	0.60095	0.8699	0.19371	0.69995
SHISA8	2.5181e-06	0.55843	0.44571	0.48139	0.34083	0.50103	0.23273	0.82957
SIPA1	1.3212e-06	0.091608	0.47509	0.39949	0.81921	0.077466	0.52836	0.44079
SIPA1L3	4.537e-08	0.73154	0.021238	0.84906	0.87933	0.76956	0.31495	0.018018
SLC12A4	1.4409e-06	0.84313	0.00024165	0.58997	0.012707	0.80532	0.44096	0.0040395
SLC16A10	4.6224e-07	0.21035	0.074392	0.68142	0.42104	0.62109	0.326	0.061414
SLC45A1	5.9306e-07	0.36831	0.17131	0.80761	0.45722	0.73316	0.84577	0.20817
SLC7A6	2.125e-06	0.28717	9.8626e-06	0.042679	0.014342	0.95545	0.050094	0.4759
SLC7A6OS	1.8304e-06	0.19372	2.8195e-05	0.24742	0.010272	0.98913	0.057497	0.51969
SLC8A1	1.9596e-07	0.14428	0.095815	0.077423	0.67963	0.36198	0.035261	0.64928
SLCO6A1	3.3017e-07	0.39068	0.045462	0.72684	0.14883	0.024995	0.61643	0.5902
SMDT1	2.2897e-10	0.62417	0.079225	0.68909	0.51116	0.0025668	0.41013	0.10215
SMG6	9.83e-11	0.48302	0.088999	0.42232	0.18869	0.084902	0.76572	0.7078
SMIM4	2.408e-07	0.14231	6.8624e-05	0.020407	0.56218	0.38219	0.0039958	0.16952
SNAP91	3.0633e-12	0.83274	1.7308e-06	0.78779	0.15037	0.14266	0.71769	0.33608
SNTB2	1.6934e-06	0.47614	2.5366e-06	0.90876	0.62916	0.35898	0.65806	0.10459
SNX19	2.8132e-07	0.47808	0.013247	0.6904	0.13649	0.82612	0.38572	0.90263
SNX8	3.2401e-07	0.35438	0.0094741	0.61674	0.40198	0.90023	0.93398	0.78886
SORCS3	2.9088e-08	1.5079e-09	0.13793	5.6614e-08	0.10486	0.52582	0.00043275	0.34418
SOX5	6.088e-08	0.00066544	0.25812	0.0082363	0.4331	7.7118e-05	0.23427	0.032926
SPATA19	8.2304e-07	0.50581	0.67449	0.046312	0.8468	0.28958	0.5553	0.013821
SPATS2L	1.0799e-15	0.67242	7.8426e-05	0.005816	0.91972	0.54458	0.90879	0.0091622
SPCS1	2.2172e-07	0.26093	6.565e-08	0.0020664	0.49913	0.16194	0.0015038	0.30086
SPDYA	2.4967e-06	0.28037	0.74448	0.17714	0.10341	0.4212	0.38587	0.077983
SPTSSB	1.3742e-06	0.03246	0.9771	0.44031	0.79006	0.55528	0.6565	0.012308
SREBF1	5.7967e-08	0.031771	0.40793	0.62704	0.009641	0.48706	0.02598	0.91161
SREBF2	6.6576e-10	0.39256	0.32542	0.31538	0.39565	0.54324	0.19234	0.86029
SRPK2	1.653e-11	0.002117	3.3641e-05	0.20611	0.76966	0.32989	0.00020088	0.13731
SRR	1.1257e-09	0.90766	0.06507	0.77044	0.13866	0.01457	0.68026	0.86842
ST3GAL3	3.0499e-08	4.5474e-12	0.46583	0.025842	0.65477	0.85761	0.015969	0.4481
STAB1	8.5225e-09	0.37393	0.0013486	0.12749	0.42625	0.30394	0.00090365	0.12685
STAG1	4.3332e-09	0.0031506	0.12722	0.004172	0.92661	0.51882	0.29503	0.025543
STAT6	1.0122e-08	0.35318	0.045002	0.15206	0.69045	0.63474	0.5274	0.61172
SUGP1	1.2312e-09	0.00022403	7.7939e-07	0.24192	0.13043	0.6848	0.023104	0.11882
SZT2	2.1138e-06	6.6308e-09	0.1647	0.64734	0.49159	0.11691	0.2745	0.81738
TAOK2	1.402e-11	0.1081	1.3568e-05	0.013686	0.0047517	0.823	0.0048406	0.51558
TBC1D5	1.3596e-06	0.50821	0.66249	0.85939	0.087887	0.53327	0.067113	0.28626
TBX6	1.8049e-07	0.74388	0.15459	0.34422	0.0081933	0.97354	0.11196	0.61017
TCF20	4.6328e-09	0.56558	0.069276	0.65816	0.67538	0.0011852	0.11057	0.35179
TCF4	5.6845e-18	0.34593	0.45454	2.2424e-08	0.5641	0.40047	0.3841	0.0023454
TCTN1	1.4188e-09	0.33343	0.028813	0.27579	0.46615	0.39986	0.51316	0.76419
TERF2	9.0497e-07	0.54637	2.1109e-07	0.60516	0.8689	0.15715	0.44564	0.21857
THAP3	2.0588e-06	0.55861	0.12681	0.0021107	0.32919	0.65588	0.33281	0.35074
THOC7	2.979e-09	0.29096	0.0048663	0.51709	0.058052	0.87214	0.1492	0.74624
THRB	8.5087e-10	0.04342	0.2562	0.4954	0.42005	0.53747	0.54189	0.018369
TKT	2.2701e-06	0.55716	0.06202	0.43404	0.64229	0.70913	0.31752	0.15477
TM4SF19	2.6768e-07	0.35424	0.47861	0.63245	0.11832	0.49422	0.82927	0.83251
TM6SF2	3.4906e-09	0.00015455	1.8645e-06	0.58606	0.17771	0.63439	0.026704	0.14633
TMEM110	9.9317e-11	0.9039	6.97e-08	0.058074	0.0023061	0.7201	0.00068218	0.0083599
TMEM110-MUSTN1	1.0502e-10	0.9109	5.1825e-08	0.057322	0.0021578	0.71095	0.00066186	0.0076037
TMEM219	1.2155e-11	0.11823	7.2454e-05	0.02096	0.0037349	0.79467	0.012539	0.57485
TMEM243	1.1904e-09	0.50337	0.0050487	0.32026	0.96517	0.48197	0.45693	0.84537
TMX2	3.9205e-09	0.00072237	0.52676	2.0352e-06	0.077947	0.50313	0.023552	0.53359
TNFRSF13C	2.5806e-07	0.44646	0.631	0.48681	0.50377	0.43389	0.1578	0.83736
TOM1L2	2.938e-07	0.041764	0.40322	0.59078	0.0018193	0.7929	0.00249	0.56798
TRAF3IP2	1.2907e-06	0.39673	0.005548	0.15445	0.051329	0.11769	0.53476	0.84439
TRANK1	2.4615e-08	0.40708	7.3057e-10	0.89031	0.062346	0.76384	0.51359	0.30439
TRIM8	4.3566e-07	0.040008	0.0012078	0.072087	0.82367	0.12187	0.35397	0.68391
TRMT61A	9.8282e-07	0.52352	0.043226	1.5842e-06	0.66148	0.063262	0.0072531	0.080884
TRMT61B	2.59e-06	0.36502	0.62481	0.21805	0.13513	0.488	0.38883	0.11029
TRPC4	1.4312e-08	0.18454	0.15027	0.46738	0.44734	0.60847	0.21924	0.0022829
TRPS1	1.3099e-08	0.97612	0.77416	0.046651	0.82081	0.10702	0.82857	0.55369
TSNARE1	1.9477e-13	0.52349	0.00055191	0.20575	0.01826	0.3674	0.36697	0.90927
TSSK6	9.2823e-08	0.16821	2.1535e-08	0.71379	0.033395	0.83086	0.19541	0.041977
TTC12	1.0308e-07	0.29417	0.13489	0.033812	0.21332	0.00059097	0.84125	0.24199
TYW5	1.0143e-13	0.71512	4.0895e-05	0.19842	0.72404	0.5387	0.13815	0.14566
UBE2D3	2.3721e-06	4.5751e-05	0.67876	0.50888	0.18698	0.088232	0.00087741	0.85284
UBQLN4	1.5364e-06	0.63069	0.15082	0.099842	0.76952	0.85261	0.6355	0.2058
VPS26B	2.4578e-06	0.68532	0.085677	0.6731	0.1759	0.96202	0.056345	0.29996
VPS29	4.3441e-09	0.12018	0.036457	0.48633	0.45823	0.51211	0.32901	0.66262
VPS45	8.4244e-09	0.51362	2.1233e-08	0.52507	0.006023	0.54047	0.12496	0.76426
VRK2	1.7443e-11	0.74707	0.019544	0.39884	0.25351	0.15376	0.36326	0.94769
VSIG2	2.1413e-10	0.42353	0.25128	0.94623	0.94411	0.59369	0.0035064	0.76398
VWA3A	1.0037e-07	0.043613	0.24427	0.82025	0.76156	0.53318	0.81183	0.97151
WBP1L	1.3278e-06	0.017349	0.0066641	0.01917	0.81803	0.60321	0.71141	0.46801
WBP2NL	7.5539e-10	0.36067	0.030814	0.91707	0.39761	0.044965	0.067165	0.16659
WDR73	2.8889e-09	0.21177	1.3434e-08	0.071094	0.91722	0.85476	0.00040053	0.17021
WHSC1L1	2.2534e-10	0.037959	2.6425e-08	0.32231	0.049193	0.49813	0.0041223	0.068926
WNT3	6.0435e-07	0.0051765	0.76565	0.056342	0.78522	0.81785	5.9417e-07	0.041438
XRCC3	9.1915e-12	0.85764	0.010705	0.00033851	0.12754	0.33951	0.0054939	0.14585
YJEFN3	2.4766e-07	0.2693	6.6933e-09	0.86805	0.025191	0.84547	0.15519	0.027568
YPEL3	4.2884e-07	0.75469	0.8898	0.12681	0.010159	0.90406	0.34816	0.65148
YPEL4	2.6752e-07	0.10713	0.51525	3.6496e-07	0.05422	0.92348	0.11402	0.67393
YWHAE	1.7794e-06	0.10137	0.0044573	0.18019	0.27146	0.43558	0.48573	0.63274
ZBED4	8.5826e-07	0.25029	0.0049815	0.7734	0.82802	0.68764	0.050839	0.72362
ZDHHC2	7.6601e-07	0.3595	0.1231	0.31031	0.019597	0.94756	0.68457	0.83507
ZDHHC5	1.5192e-09	0.00061484	0.4212	2.7749e-07	0.11016	0.62886	0.030549	0.56935
ZEB2	3.1054e-07	0.86176	0.16188	0.046556	0.092178	0.67672	0.48497	0.12259
ZFYVE21	3.6932e-14	0.76054	1.5945e-06	0.0046901	0.5827	0.72753	0.045314	0.56372
ZMAT2	1.5398e-06	0.90008	0.0036186	0.21282	0.083143	0.22707	0.31664	0.11084
ZNF365	4.2967e-09	0.68078	0.053754	0.17278	0.23869	0.89105	0.032108	0.08631
ZNF408	3.5748e-08	0.023898	0.46785	0.84017	0.72472	0.28642	0.093248	0.93156
ZNF536	2.5663e-07	0.66592	0.009118	0.35326	0.54313	0.2951	0.77891	0.054692
ZNF592	7.6433e-09	0.24021	1.7764e-08	0.084261	0.9115	0.89682	0.0012284	0.083417
ZNF664	1.0574e-07	0.41247	0.12412	0.41754	0.0023935	0.87204	0.67869	0.00064545
ZSCAN2	1.9935e-07	0.10748	3.6245e-06	0.19697	0.85401	0.63877	0.0092047	0.21416
ZSWIM6	1.5228e-11	0.37064	0.00028624	0.55951	0.67464	0.70363	0.040683	0.13555
