## Supplementary table 6 for "Pairwise common variant meta-analyses of schizophrenia with other psychiatric disorders reveals shared and distinct gene and gene-set associations"

### Sheet: Sheet1
Supplementary Table 6 - Transcriptome-wide association study of MAGMAgenes only signficantly associated with schizophrenia, raw and conditional analyses
Gene	Raw_Z	Raw_P	Joint_Z	Joint_P	Tissue
SDCCAG8	6.1613	7.21e-10	2.4	0.16	DLPFC
CLCN3	5.3592	8.36e-08	5.3592	8.36e-08	DLPFC
SLC45A1	-5.20258	1.97e-07	-5.20258	1.97e-07	DLPFC
KCNN3	-5.14785	2.63e-07	-5.14785	2.63e-07	DLPFC
DNAJA3	4.6701	3.01e-06	1.24	0.215	DLPFC
GIGYF1	4.59513	4.32e-06	4.59513	4.32e-06	DLPFC
FAM114A2	-4.50813	6.54e-06	-4.50813	6.54e-06	DLPFC
SBNO1	-5.08198	3.74e-07	2.6	0.11	Blood
HVCN1	4.94077	7.78e-07	2.2	0.25	Blood
