## Supplementary table 7 for "Pairwise common variant meta-analyses of schizophrenia with other psychiatric disorders reveals shared and distinct gene and gene-set associations"

### Sheet: Before_covariation
Supplementary Table 7a - Gene-set association analysis of genes intolerant to LoF variation (pLI ≥ 0.9) (N = 3230)
Phenotype	Beta	SE	P
Schizophrenia	0.203	0.0227	1.94e-19
ADHD	0.0822	0.0182	3.15e-06
Bipolar Disorder	0.103	0.038	7.24e-09
Major Depressive Disorder	0.0541	0.0174	0.00092
Obessive Compulsive Disorder	-0.00684	0.0167	0.66
Eating Disorder	-0.000826	0.0165	0.52
Autism Specturm Disorder	0.0483	0.01735	0.003
Tourette's Syndrome	0.044	0.0171	0.0051

### Sheet: Covaried_cortical_gene_express
Supplementary Table 7b - Gene-set association analysis of genes intolerant to LoF variation (pLI ≥ 0.9) (N = 3230) [Covariation for median TPM in cortex]
Phenotype	Beta	SE	P
Schizophrenia	0.194	0.0231	2.6484e-17
ADHD	0.0823	0.0184	3.8013e-06
Bipolar Disorder	0.102	0.0199	1.3153e-07
Major Depressive Disorder	0.0514	0.0177	0.001813
Obessive Compulsive Disorder	-0.0117	0.0169	0.755
Eating Disorder	-0.000518	0.0167	0.51238
Autism Specturm Disorder	0.0431	0.0178	0.0077018
Tourette's Syndrome	0.0446	0.0173	0.0049596
