## Supplementary table 8 for "Pairwise common variant meta-analyses of schizophrenia with other psychiatric disorders reveals shared and distinct gene and gene-set associations"

### Sheet: Before_covariation
Supplementary Table 8a- Gene-set association analysis of FMRP targets
Phenotype	Beta	SE	P
Schizophrenia	0.245	0.0493	1.148e-09
ADHD	0.0207	0.037	0.264
Bipolar Disorder	0.157	0.0352	3.93e-06
Major Depressive Disorder	0.0702	0.0315	0.0129
Obessive Compulsive Disorder	0.0547	0.0298	0.034
Eating Disorder	0.0553	0.03	0.032
Autism Specturm Disorder	0.071	0.0311	0.011
Tourette's Syndrome	0.0862	0.031	0.00271

### Sheet: Covaried_cortical_gene_express
Supplementary Table 8b - Gene-set association analysis of FMRP targets [Covariation for median TPM in cortex]
Phenotype	Beta	SE	P
Schizophrenia	0.216	0.0423	1.667e-07
ADHD	0.00975	0.037	0.386
Bipolar Disorder	0.153	0.0364	1.367e-05
Major Depressive Disorder	0.0611	0.0325	0.0299
Obessive Compulsive Disorder	0.0497	0.0307	0.053
Eating Disorder	0.0691	0.0308	0.0124
Autism Specturm Disorder	0.0581	0.032	0.034
Tourette's Syndrome	0.088	0.0317	0.0028
