## Supplementary table 11 for "Pairwise common variant meta-analyses of schizophrenia with other psychiatric disorders reveals shared and distinct gene and gene-set associations"

### Sheet: Sheet1
Supplementary Table 11 - Genes only Bonferroni significant in disorder-wise meta-analyses with schizophrenia (P < 0.05 in both univariate MAGMA)
Gene	Meta-analysis_model
MMEL1	Schizophrenia_and_Bipolar
AGO1	Schizophrenia_and_Bipolar
AGO3	Schizophrenia_and_Bipolar
CPT2	Schizophrenia_and_Bipolar
C1orf123	Schizophrenia_and_Bipolar
MAGOH	Schizophrenia_and_Bipolar
NRAS	Schizophrenia_and_Bipolar
CSDE1	Schizophrenia_and_Bipolar
TSPAN2	Schizophrenia_and_Bipolar
ANP32E	Schizophrenia_and_Bipolar
C1orf54	Schizophrenia_and_Bipolar
PRPF3	Schizophrenia_and_Bipolar
TARS2	Schizophrenia_and_Bipolar
GATAD2B	Schizophrenia_and_Bipolar
PMVK	Schizophrenia_and_Bipolar
ZBTB7B	Schizophrenia_and_Bipolar
DCST2	Schizophrenia_and_Bipolar
DCST1	Schizophrenia_and_Bipolar
THBS3	Schizophrenia_and_Bipolar
MTX1	Schizophrenia_and_Bipolar
ASH1L	Schizophrenia_and_Bipolar
YY1AP1	Schizophrenia_and_Bipolar
ANKRD45	Schizophrenia_and_Bipolar
ZBTB37	Schizophrenia_and_Bipolar
RABGAP1L	Schizophrenia_and_Bipolar
KIAA0040	Schizophrenia_and_Bipolar
C1orf106	Schizophrenia_and_Bipolar
CD46	Schizophrenia_and_Bipolar
EFR3B	Schizophrenia_and_Bipolar
CENPA	Schizophrenia_and_Bipolar
EIF2B4	Schizophrenia_and_Bipolar
SNX17	Schizophrenia_and_Bipolar
ZNF512	Schizophrenia_and_Bipolar
BRE	Schizophrenia_and_Bipolar
TMEM127	Schizophrenia_and_Bipolar
LMAN2L	Schizophrenia_and_Bipolar
FAM178B	Schizophrenia_and_Bipolar
ZNF804A	Schizophrenia_and_Bipolar
MARS2	Schizophrenia_and_Bipolar
CREB1	Schizophrenia_and_Bipolar
FAM124B	Schizophrenia_and_Bipolar
SPHKAP	Schizophrenia_and_Bipolar
ZNF852	Schizophrenia_and_Bipolar
KIAA1143	Schizophrenia_and_Bipolar
ALAS1	Schizophrenia_and_Bipolar
TLR9	Schizophrenia_and_Bipolar
WDR82	Schizophrenia_and_Bipolar
DCP1A	Schizophrenia_and_Bipolar
CADPS	Schizophrenia_and_Bipolar
TMEM108	Schizophrenia_and_Bipolar
SLC35G2	Schizophrenia_and_Bipolar
GABRA2	Schizophrenia_and_Bipolar
SLC10A4	Schizophrenia_and_Bipolar
ZAR1	Schizophrenia_and_Bipolar
BMPR1B	Schizophrenia_and_Bipolar
PDE4D	Schizophrenia_and_Bipolar
ADGRV1	Schizophrenia_and_Bipolar
SLCO4C1	Schizophrenia_and_Bipolar
FAM53C	Schizophrenia_and_Bipolar
SLC4A9	Schizophrenia_and_Bipolar
ANKHD1	Schizophrenia_and_Bipolar
ANKHD1-EIF4EBP3	Schizophrenia_and_Bipolar
TMCO6	Schizophrenia_and_Bipolar
NDUFA2	Schizophrenia_and_Bipolar
WDR55	Schizophrenia_and_Bipolar
ADAMTS2	Schizophrenia_and_Bipolar
SRF	Schizophrenia_and_Bipolar
CRIP3	Schizophrenia_and_Bipolar
ZNF318	Schizophrenia_and_Bipolar
SYNCRIP	Schizophrenia_and_Bipolar
NKAIN2	Schizophrenia_and_Bipolar
QKI	Schizophrenia_and_Bipolar
SP4	Schizophrenia_and_Bipolar
PEG10	Schizophrenia_and_Bipolar
SLC12A9	Schizophrenia_and_Bipolar
TRIP6	Schizophrenia_and_Bipolar
SRRT	Schizophrenia_and_Bipolar
UFSP1	Schizophrenia_and_Bipolar
ACHE	Schizophrenia_and_Bipolar
ATXN7L1	Schizophrenia_and_Bipolar
DNAJB9	Schizophrenia_and_Bipolar
DENND2A	Schizophrenia_and_Bipolar
BNIP3L	Schizophrenia_and_Bipolar
CAAP1	Schizophrenia_and_Bipolar
ZCCHC7	Schizophrenia_and_Bipolar
SMC5	Schizophrenia_and_Bipolar
FAM120A	Schizophrenia_and_Bipolar
BRINP1	Schizophrenia_and_Bipolar
SUFU	Schizophrenia_and_Bipolar
GSTO1	Schizophrenia_and_Bipolar
GSTO2	Schizophrenia_and_Bipolar
NAA40	Schizophrenia_and_Bipolar
COX8A	Schizophrenia_and_Bipolar
OTUB1	Schizophrenia_and_Bipolar
FLRT1	Schizophrenia_and_Bipolar
GAL3ST3	Schizophrenia_and_Bipolar
NCAM1	Schizophrenia_and_Bipolar
TRPV4	Schizophrenia_and_Bipolar
SPPL3	Schizophrenia_and_Bipolar
MDGA2	Schizophrenia_and_Bipolar
SLC8A3	Schizophrenia_and_Bipolar
CKB	Schizophrenia_and_Bipolar
VPS39	Schizophrenia_and_Bipolar
TMEM87A	Schizophrenia_and_Bipolar
GANC	Schizophrenia_and_Bipolar
CAPN3	Schizophrenia_and_Bipolar
SLTM	Schizophrenia_and_Bipolar
ADAMTSL3	Schizophrenia_and_Bipolar
GOLGA6L4	Schizophrenia_and_Bipolar
ALPK3	Schizophrenia_and_Bipolar
HSD11B2	Schizophrenia_and_Bipolar
PARD6A	Schizophrenia_and_Bipolar
ACD	Schizophrenia_and_Bipolar
ENKD1	Schizophrenia_and_Bipolar
C16orf86	Schizophrenia_and_Bipolar
GFOD2	Schizophrenia_and_Bipolar
RANBP10	Schizophrenia_and_Bipolar
TSNAXIP1	Schizophrenia_and_Bipolar
CENPT	Schizophrenia_and_Bipolar
THAP11	Schizophrenia_and_Bipolar
NUTF2	Schizophrenia_and_Bipolar
EDC4	Schizophrenia_and_Bipolar
PSKH1	Schizophrenia_and_Bipolar
CTRL	Schizophrenia_and_Bipolar
DPEP2	Schizophrenia_and_Bipolar
DUS2	Schizophrenia_and_Bipolar
NFATC3	Schizophrenia_and_Bipolar
PRMT7	Schizophrenia_and_Bipolar
SMPD3	Schizophrenia_and_Bipolar
CHTF8	Schizophrenia_and_Bipolar
CIRH1A	Schizophrenia_and_Bipolar
VPS4A	Schizophrenia_and_Bipolar
PDF	Schizophrenia_and_Bipolar
HYDIN	Schizophrenia_and_Bipolar
HIC1	Schizophrenia_and_Bipolar
ELAC2	Schizophrenia_and_Bipolar
TMIGD1	Schizophrenia_and_Bipolar
CPD	Schizophrenia_and_Bipolar
GOSR1	Schizophrenia_and_Bipolar
TBC1D29	Schizophrenia_and_Bipolar
THRA	Schizophrenia_and_Bipolar
NME1-NME2	Schizophrenia_and_Bipolar
NME2	Schizophrenia_and_Bipolar
CA10	Schizophrenia_and_Bipolar
ARMC7	Schizophrenia_and_Bipolar
NT5C	Schizophrenia_and_Bipolar
SUMO2	Schizophrenia_and_Bipolar
DYM	Schizophrenia_and_Bipolar
ZNF407	Schizophrenia_and_Bipolar
KLF16	Schizophrenia_and_Bipolar
ATP13A1	Schizophrenia_and_Bipolar
ZNF101	Schizophrenia_and_Bipolar
MAMSTR	Schizophrenia_and_Bipolar
IZUMO1	Schizophrenia_and_Bipolar
TRIM28	Schizophrenia_and_Bipolar
CHMP2A	Schizophrenia_and_Bipolar
UBE2M	Schizophrenia_and_Bipolar
ITCH	Schizophrenia_and_Bipolar
TP53INP2	Schizophrenia_and_Bipolar
CTNNBL1	Schizophrenia_and_Bipolar
TOP1	Schizophrenia_and_Bipolar
PLCG1	Schizophrenia_and_Bipolar
CSE1L	Schizophrenia_and_Bipolar
STAU1	Schizophrenia_and_Bipolar
KCNG1	Schizophrenia_and_Bipolar
YPEL1	Schizophrenia_and_Bipolar
PPM1F	Schizophrenia_and_Bipolar
GAL3ST1	Schizophrenia_and_Bipolar
KCNJ4	Schizophrenia_and_Bipolar
ST13	Schizophrenia_and_Bipolar
DNAJB7	Schizophrenia_and_Bipolar
RBX1	Schizophrenia_and_Bipolar
PACSIN2	Schizophrenia_and_Bipolar
NUP50	Schizophrenia_and_Bipolar
CRELD2	Schizophrenia_and_Bipolar
OPRD1	Schizophrenia_and_ADHD
MAP7D1	Schizophrenia_and_ADHD
ARTN	Schizophrenia_and_ADHD
DPH2	Schizophrenia_and_ADHD
B4GALT2	Schizophrenia_and_ADHD
PTBP2	Schizophrenia_and_ADHD
C1orf54	Schizophrenia_and_ADHD
PRPF3	Schizophrenia_and_ADHD
TARS2	Schizophrenia_and_ADHD
GATAD2B	Schizophrenia_and_ADHD
SLC39A1	Schizophrenia_and_ADHD
CREB3L4	Schizophrenia_and_ADHD
ANKRD45	Schizophrenia_and_ADHD
CENPL	Schizophrenia_and_ADHD
DSTYK	Schizophrenia_and_ADHD
CHRM3	Schizophrenia_and_ADHD
DPYSL5	Schizophrenia_and_ADHD
MAPRE3	Schizophrenia_and_ADHD
AGBL5	Schizophrenia_and_ADHD
OST4	Schizophrenia_and_ADHD
EMILIN1	Schizophrenia_and_ADHD
ZAK	Schizophrenia_and_ADHD
CDHR4	Schizophrenia_and_ADHD
TRAIP	Schizophrenia_and_ADHD
DCP1A	Schizophrenia_and_ADHD
BBX	Schizophrenia_and_ADHD
PCGF3	Schizophrenia_and_ADHD
BANK1	Schizophrenia_and_ADHD
SLC9B1	Schizophrenia_and_ADHD
SLC9B2	Schizophrenia_and_ADHD
CXXC4	Schizophrenia_and_ADHD
PDE4D	Schizophrenia_and_ADHD
TMEM161B	Schizophrenia_and_ADHD
FBXL17	Schizophrenia_and_ADHD
TENM2	Schizophrenia_and_ADHD
TFAP2B	Schizophrenia_and_ADHD
NKAIN2	Schizophrenia_and_ADHD
EIF3B	Schizophrenia_and_ADHD
SDK1	Schizophrenia_and_ADHD
FEZF1	Schizophrenia_and_ADHD
SND1	Schizophrenia_and_ADHD
ARC	Schizophrenia_and_ADHD
GKAP1	Schizophrenia_and_ADHD
HNRNPK	Schizophrenia_and_ADHD
FAM120A	Schizophrenia_and_ADHD
PHF2	Schizophrenia_and_ADHD
TM9SF3	Schizophrenia_and_ADHD
PLBD1	Schizophrenia_and_ADHD
KCNH3	Schizophrenia_and_ADHD
MCRS1	Schizophrenia_and_ADHD
HMGA2	Schizophrenia_and_ADHD
SYNDIG1L	Schizophrenia_and_ADHD
GTF2A1	Schizophrenia_and_ADHD
TRAF3	Schizophrenia_and_ADHD
CAPN3	Schizophrenia_and_ADHD
CATSPER2	Schizophrenia_and_ADHD
UQCRC2	Schizophrenia_and_ADHD
PDZD9	Schizophrenia_and_ADHD
CALB2	Schizophrenia_and_ADHD
NPIPB15	Schizophrenia_and_ADHD
HSBP1L1	Schizophrenia_and_ADHD
CSNK1G2	Schizophrenia_and_ADHD
XRN2	Schizophrenia_and_ADHD
CD40	Schizophrenia_and_ADHD
NEGR1	Schizophrenia_and_ASD
TNFAIP8L2-SCNM1	Schizophrenia_and_ASD
LYSMD1	Schizophrenia_and_ASD
SCNM1	Schizophrenia_and_ASD
C1orf106	Schizophrenia_and_ASD
PFKFB2	Schizophrenia_and_ASD
YOD1	Schizophrenia_and_ASD
PKP4	Schizophrenia_and_ASD
VWC2L	Schizophrenia_and_ASD
EXOG	Schizophrenia_and_ASD
SCN5A	Schizophrenia_and_ASD
SLC12A8	Schizophrenia_and_ASD
MANBA	Schizophrenia_and_ASD
SLC9B1	Schizophrenia_and_ASD
CXXC4	Schizophrenia_and_ASD
ZNF318	Schizophrenia_and_ASD
TFAP2B	Schizophrenia_and_ASD
ADGRG6	Schizophrenia_and_ASD
SDK1	Schizophrenia_and_ASD
PPIA	Schizophrenia_and_ASD
SND1	Schizophrenia_and_ASD
PPP1R3B	Schizophrenia_and_ASD
BNIP3L	Schizophrenia_and_ASD
LY6H	Schizophrenia_and_ASD
PIP5K1B	Schizophrenia_and_ASD
CALHM1	Schizophrenia_and_ASD
NEURL1	Schizophrenia_and_ASD
CCDC122	Schizophrenia_and_ASD
LACC1	Schizophrenia_and_ASD
SMIM2	Schizophrenia_and_ASD
SYNDIG1L	Schizophrenia_and_ASD
CKB	Schizophrenia_and_ASD
RASGRP1	Schizophrenia_and_ASD
VPS39	Schizophrenia_and_ASD
TMEM87A	Schizophrenia_and_ASD
GANC	Schizophrenia_and_ASD
CAPN3	Schizophrenia_and_ASD
ADAL	Schizophrenia_and_ASD
ZSCAN29	Schizophrenia_and_ASD
TUBGCP4	Schizophrenia_and_ASD
TP53BP1	Schizophrenia_and_ASD
PPIP5K1	Schizophrenia_and_ASD
STRC	Schizophrenia_and_ASD
CATSPER2	Schizophrenia_and_ASD
PDIA3	Schizophrenia_and_ASD
ALPK3	Schizophrenia_and_ASD
ZFHX3	Schizophrenia_and_ASD
RAI1	Schizophrenia_and_ASD
SPPL2C	Schizophrenia_and_ASD
STH	Schizophrenia_and_ASD
LRRC37A	Schizophrenia_and_ASD
ARL17B	Schizophrenia_and_ASD
ARL17A	Schizophrenia_and_ASD
LRRC37A2	Schizophrenia_and_ASD
NSF	Schizophrenia_and_ASD
JMJD6	Schizophrenia_and_ASD
ZNF407	Schizophrenia_and_ASD
CCDC157	Schizophrenia_and_ASD
METAP1D	Schizophrenia_and_ED
CUL3	Schizophrenia_and_ED
DYNC1I2	Schizophrenia_and_ED
ACHE	Schizophrenia_and_ED
GDNF	Schizophrenia_and_ED
BRINP1	Schizophrenia_and_ED
PSME4	Schizophrenia_and_ED
CREB1	Schizophrenia_and_ED
CAAP1	Schizophrenia_and_ED
GPR75-ASB3	Schizophrenia_and_ED
SEMA6C	Schizophrenia_and_ED
SLC9B1	Schizophrenia_and_ED
UFSP1	Schizophrenia_and_ED
TRIP6	Schizophrenia_and_ED
CNPPD1	Schizophrenia_and_ED
ERLEC1	Schizophrenia_and_ED
ZNF407	Schizophrenia_and_ED
PLCG1	Schizophrenia_and_ED
FAM134A	Schizophrenia_and_ED
ASB3	Schizophrenia_and_ED
ANKK1	Schizophrenia_and_ED
DNAJB9	Schizophrenia_and_ED
SUFU	Schizophrenia_and_ED
CKB	Schizophrenia_and_ED
PPP1CB	Schizophrenia_and_ED
GPR75	Schizophrenia_and_ED
SLC12A9	Schizophrenia_and_ED
KALRN	Schizophrenia_and_ED
PHF2	Schizophrenia_and_MDD
FAM120A	Schizophrenia_and_MDD
NEGR1	Schizophrenia_and_MDD
TENM2	Schizophrenia_and_MDD
FAM120AOS	Schizophrenia_and_MDD
CRTC2	Schizophrenia_and_MDD
GATAD2B	Schizophrenia_and_MDD
SLC39A1	Schizophrenia_and_MDD
DENND4B	Schizophrenia_and_MDD
CREB3L4	Schizophrenia_and_MDD
LOC101929519	Schizophrenia_and_MDD
LMAN2L	Schizophrenia_and_MDD
CNNM4	Schizophrenia_and_MDD
MAP7D1	Schizophrenia_and_MDD
ZNF462	Schizophrenia_and_MDD
PHF13	Schizophrenia_and_MDD
ZCCHC7	Schizophrenia_and_MDD
NUP210L	Schizophrenia_and_MDD
TFAP2B	Schizophrenia_and_MDD
MAP3K12	Schizophrenia_and_MDD
JTB	Schizophrenia_and_MDD
TRAPPC3	Schizophrenia_and_MDD
OPRD1	Schizophrenia_and_MDD
FAM178B	Schizophrenia_and_MDD
DLST	Schizophrenia_and_MDD
ANKK1	Schizophrenia_and_MDD
HNRNPH1	Schizophrenia_and_MDD
SGCZ	Schizophrenia_and_MDD
C3orf84	Schizophrenia_and_MDD
GABRA2	Schizophrenia_and_MDD
CIZ1	Schizophrenia_and_MDD
PAPPA2	Schizophrenia_and_MDD
BSN	Schizophrenia_and_MDD
HSBP1L1	Schizophrenia_and_MDD
PROX2	Schizophrenia_and_MDD
CHRM2	Schizophrenia_and_MDD
TRNAU1AP	Schizophrenia_and_MDD
ATF7	Schizophrenia_and_MDD
CACNA1E	Schizophrenia_and_MDD
OLFM4	Schizophrenia_and_MDD
GLTP	Schizophrenia_and_MDD
CREB1	Schizophrenia_and_MDD
CDHR4	Schizophrenia_and_MDD
PDE4D	Schizophrenia_and_OCD
PPIP5K1	Schizophrenia_and_OCD
ZNF852	Schizophrenia_and_OCD
DIRAS1	Schizophrenia_and_OCD
DSTYK	Schizophrenia_and_OCD
DCST1	Schizophrenia_and_OCD
POU6F2	Schizophrenia_and_OCD
ZDHHC20	Schizophrenia_and_OCD
STRC	Schizophrenia_and_OCD
ELL3	Schizophrenia_and_OCD
DCST2	Schizophrenia_and_OCD
ELAC2	Schizophrenia_and_OCD
TEX14	Schizophrenia_and_OCD
TP53BP1	Schizophrenia_and_OCD
CATSPER2	Schizophrenia_and_OCD
ARL14EP	Schizophrenia_and_OCD
NUTF2	Schizophrenia_and_OCD
TNFAIP8L2-SCNM1	Schizophrenia_and_OCD
TARS2	Schizophrenia_and_OCD
DPEP2	Schizophrenia_and_OCD
C1orf106	Schizophrenia_and_OCD
BCL7A	Schizophrenia_and_TS
SPATS2	Schizophrenia_and_TS
DHRS11	Schizophrenia_and_TS
EP300	Schizophrenia_and_TS
MDGA2	Schizophrenia_and_TS
SLC10A4	Schizophrenia_and_TS
GABRA2	Schizophrenia_and_TS
TSNAXIP1	Schizophrenia_and_TS
L3MBTL2	Schizophrenia_and_TS
RANBP10	Schizophrenia_and_TS
ZC3H7B	Schizophrenia_and_TS
NUTF2	Schizophrenia_and_TS
EDC4	Schizophrenia_and_TS
PSKH1	Schizophrenia_and_TS
PSME4	Schizophrenia_and_TS
CTRL	Schizophrenia_and_TS
DSTYK	Schizophrenia_and_TS
CENPT	Schizophrenia_and_TS
GPR75	Schizophrenia_and_TS
CAMK1D	Schizophrenia_and_TS
CXXC4	Schizophrenia_and_TS
ASB3	Schizophrenia_and_TS
TENM2	Schizophrenia_and_TS
GPR75-ASB3	Schizophrenia_and_TS
ANKRD45	Schizophrenia_and_TS
KCNJ11	Schizophrenia_and_TS
KIF20B	Schizophrenia_and_TS
ICE1	Schizophrenia_and_TS
ALPK3	Schizophrenia_and_TS
DPEP2	Schizophrenia_and_TS
KALRN	Schizophrenia_and_TS
NUCB2	Schizophrenia_and_TS
TRIP6	Schizophrenia_and_TS
SPPL3	Schizophrenia_and_TS
HYKK	Schizophrenia_and_TS
CKB	Schizophrenia_and_TS
ZNF518B	Schizophrenia_and_TS
